# Editing of *ADA2* Point Mutation in Human Hematopoietic Stem Cells

**DOI:** 10.1101/2025.08.14.670303

**Authors:** Pavel Kopcil, Carolina W. Ervik, Ganna Reint, Katariina Mamia, Monika Szymanska, Shiva Dahal-Koirala, Jacob Conradi, Sigrid Fu Skjelbostad, Oda A. Dønåsen, Xiaojun Jiang, Cecilia Fahlquist-Hagert, Oddrun Kristiansen, Trond M. Michelsen, Espen Melum, Rasmus O. Bak, Anna Komisarczuk, Emma Haapaniemi

**Author notes:** **Corresponding author**:; postal address: Norwegian Centre for Molecular Biosciences and Medicine, Gaustadalléen 21, 0349, Oslo, Norway.

## Abstract

**Background:** The homozygous *ADA2*: c.506G>A (p.Arg169Gln; p.R169Q) variant accounts for majority of Deficiency in Adenosine Deaminase 2 (DADA2). This monogenic disorder may be amenable to *ex vivo* gene therapy by correcting the pathogenic mutation in CD34+ hematopoietic stem and progenitor cells (HSPCs).

**Objective:** To apply CRISPR-Cas9 and homology-directed repair (HDR) as a surrogate strategy to model correction of the pathogenic *ADA2* c.506G>A variant in healthy cord blood HSPCs.

**Methods:** HSPCs were electroporated with optimised CRISPR-Cas9 editing reagents, and editing outcomes, including HDR and on-target deletions, were quantified by ddPCR. Cell functionality was assessed through colony-forming unit (CFU) assays and by xenotransplantation into NOD SCID Gamma (NSG) mice. Two HDR enhancement strategies were tested: (1) genetic inhibitors of p53 and non-homologous end joining (NHEJ) pathways, and (2) pharmacological NHEJ inhibition.

**Results:** Small-molecule NHEJ inhibitors increased HDR efficiency approximately two-fold (from ∼40 % to ∼80 %). Edited HSPCs retained normal CFU capacity and successfully engrafted in NSG mice. However, up to 8 % of edited cells exhibited on-target chromosome loss, though this declined over time. Up to 40 % of T cells and fibroblasts demonstrated similar losses under NHEJ inhibitors treatment. In contrast, genetically encoded inhibitors did not improve HDR.

**Conclusion:** The *ADA2* p. c.506G>A variant can be effectively edited employing surrogate strategy in HSPCs without impairing functionality. Although pharmacological inhibition of NHEJ enhances HDR efficiency, it also increases the risk of on-target chromosome aberrations, highlighting the need for careful consideration of the associated risks and benefits in therapeutic gene editing.

**Key messages:**

1) The *ADA2* p.R169Q variant can be efficiently corrected via HDR, and the edited CD34+ HSPCs retain their engraftment capability in NSG mice.
2) Pharmacological inhibition of NHEJ using small-molecule inhibitors increases HDR efficiency but is associated with significant on-target deletions and chromosomal arm loss, particularly in differentiated cell types, and in a donor-dependent manner.

**Capsule summary:** The *ADA2* p.R169Q variant is a viable target for precision gene editing in hematopoietic stem cells. Although inhibition of NHEJ improves HDR efficiency, it concomitantly increases the risk of large on-target deletions, particularly in differentiated cells.
