## Supplementary material for "Editing of *ADA2* Point Mutation in Human Hematopoietic Stem Cells": HDR to NHEJ Ratios

### Sheet: Fig. 1
HSPCs ssODN titration	100 pmol	200 pmol	300 pmol	400 pmol	500 pmol
HDR	35.215	43.9733	46.184	40.605	29.8517
NHEJ	24.22	17.3083	16.642	13.85	10.6583
HDR/NHEJ	1.45396	2.54059	2.77515	2.93177	2.80078
HSPCs RNP titration	100:61pmol	200:122pmol	300:122pmol	400:122pmol	400:183pmol	400:244pmol	500:182pmol	500:244pmol	500:305pmol
HDR	56.6667	57	18.3333	2.33333	10.6667	29.6667	1.33333	4.66667	8.66667
NHEJ	13.3333	19	31.6667	16.6667	29.6667	36	14.6667	17	28.3333
HDR/NHEJ	4.25	3	0.578947	0.14	0.359551	0.824074	0.0909091	0.27451	0.305882
CFU	Input	Erythrocytic	Leukocytic	Mixed
HDR	57	68.3345	68.0189	36.6836
NHEJ	15.665	14.2871	17.2226	21.0326
HDR/NHEJ	3.63868	4.78294	3.94941	1.74413

### Sheet: FIG 2b,c,g,h
KU0060648 titration	DMSO	0.125 µM	0.250 µM	0.5 µM	0.75 µM	1 µM		HSPCs	DMSO	IDT	KU	AZD
HDR	29.65	43.4	50.9667	61.3167	55.3167	64.5833		HDR	43.0757	84.563	75.9129	81.2273
NHEJ	26.2833	22.6333	20.4333	14.0583	12.58	7.67		NHEJ	23.3243	9.5021	14.3358	13.046
HDR/NHEJ	1.12809	1.91753	2.49429	4.36159	4.39719	8.42025		HDR/NHEJ	1.84682	8.8994	5.29535	6.22623
								PBMCs	DMSO	IDT	KU	AZD
								HDR	18.5719	53.463	57.2434	63.6046
								NHEJ	12.3882	8.8227	8.84002	11.2517
								HDR/NHEJ	1.49916	6.05971	6.47548	5.65287
								Fibroblasts	DMSO	IDT	KU	AZD
								HDR	11.7125	16.1409	13.7987	20.3819
								NHEJ	7.71436	5.39433	5.88966	7.61522
								HDR/NHEJ	1.51827	2.9922	2.34287	2.67647

### Sheet: FIG 3c,d
HSPCs HDR	DMSO	IDT	KU	AZD
4 days	47.7912	85.0072	79.7483	85.1127
9 days	51.3831	88.5944	82.1244	88.2004
14 days	49.2803	91.1726	83.2817	88.0738
HSPCs NHEJ	DMSO	IDT	KU	AZD
4 days	25.1251	9.13835	12.3116	11.0264
9 days	24.285	8.48411	12.7093	9.54787
14 days	21.6837	6.16328	11.0761	8.44346
HSPCs HDR/NHEJ	DMSO	IDT	KU	AZD
4 days	1.90213	9.30225	6.47752	7.71896
9 days	2.11583	10.4424	6.46174	9.2377
14 days	2.27269	14.7929	7.51905	10.431

### Sheet: FIG 5b-e
CFU	DMSO	IDT	KU	AZD
Baseline	1.86444	9.79222	5.43889	6.70556
1st CFU Solid	2.48333	9.53667	5.62667	8.42
14 days Liquid culture	1.805	9.84833	6.83833	5.97
2nd CFU Solid	1.965	11.885	92.57	87.44
28 days Liquid culture	1.2575	4.94	4.2725	17.505

### Sheet: Fig.7
In Vivo Bulk	Input	Bone	Spleen
HDR	21.165	10.3333	13.5333
NHEJ	30.0688	39.6667	32.4667
HDR/NHEJ	0.703887	0.260504	0.416838
In Vivo Sorted	Bulk	CD19	CD33	CD34
HDR	17.6	18.114	18.498	18.066
NHEJ	42.8	47.132	41.882	41.946
HDR/NHEJ	0.411215	0.384325	0.441669	0.430697

### Sheet: Online Repository FIG17a-f
HSPCs	RNP	EGFP	GSE65	Ad5	i53		HSPCs	RNP	mRNA	mRNA+AZD
HDR	27.8033	34.2917	34.485	34.1583	30.1717		HDR	32.1759	0.723993	6.62708
NHEJ	32.8967	26.62	27.1933	30.2017	26.835		NHEJ	26.2282	1.51515	3.24251
HDR/NHEJ	0.845172	1.28819	1.26814	1.13101	1.12434		HDR/NHEJ	1.22677	0.477835	2.04381
PBMCs	RNP	EGFP	GSE65	Ad5	i53		PBMCs	RNP	mRNA	mRNA+AZD
HDR	16.7527	23.8028	23.3116	20.3154	20.6056		HDR	10.221	0.0416657	0.362326
NHEJ	20.0324	23.8089	21.8063	24.1033	21.7831		NHEJ	10.8257	0.461725	0.476573
HDR/NHEJ	0.836282	0.999742	1.06903	0.842847	0.945943		HDR/NHEJ	0.944147	0.0902391	0.760275
Fibroblasts	RNP	EGFP	GSE65	Ad5	i53		Fibroblasts	RNP	mRNA	mRNA+AZD
HDR	13.6569	16.7567	19.8017	15.4583	13.965		HDR	14.1811	9.80733	20.9719
NHEJ	50.13	52.0214	59.0933	45.8092	53.745		NHEJ	12.7578	7.68425	10.6468
HDR/NHEJ	0.272429	0.322111	0.335091	0.337451	0.259838		HDR/NHEJ	1.11157	1.27629	1.96978

### Sheet: Online Repository FIG 19b,c
RNAse Inhibition	RNP	mRNA	RNAse Out	RNAse Inhibitor
HDR	28.0962	0.0416657	0.917017	1.72243
NHEJ	14.8265	0.461725	2.83394	4.57861
HDR/NHEJ	1.895	0.0902391	0.323583	0.376192
Two-Step Electroporation	RNP+ssODN	mRNA-ssODN	mRNA+ssODN	Two-Step Electroporation
HDR	32.203	0	0.227559	0.75691
NHEJ	20.7964	6.71494	11.1168	12.3966
HDR/NHEJ	1.54849	0	0.0204699	0.0610579
