## Supplementary material for "Editing of *ADA2* Point Mutation in Human Hematopoietic Stem Cells": Statistics Main Figures

### Sheet: FIG 1
Figure 1d				Figure 1g				Figure 1j
HSPCs ssODN titration editing				HSPCs RNP titration editing				HSPCs CFU colonies
Šídák's multiple comparisons test	Adjusted P Value	95,00% CI of diff,		Dunnett's multiple comparisons test	Adjusted P Value	95,00% CI of diff,		Šídák's multiple comparisons test	Adjusted P Value	95,00% CI of diff,
HDR				HDR				Mock - RNP+ssODN
100 pmol vs. 200 pmol	0.12	-19,2 to 1,68		100:61pmol vs. 200:122pmol	>0,99	-10,7 to 10,0		Erythrocytic	>0,99	-27,22 to 24,55
100 pmol vs. 300 pmol	0.057	-21,9 to -0,02		100:61pmol vs. 300:122pmol	<0,001	28,0 to 48,7		Leukocytic	>0,99	-23,22 to 28,55
100 pmol vs. 400 pmol	0.5	-15,8 to 5,05		100:61pmol vs. 400:122pmol	<0,001	44,0 to 64,7		Mixed	>0,99	-25,72 to 26,05
100 pmol vs. 500 pmol	0.51	-5,07 to 15,8		100:61pmol vs. 400:183pmol	<0,001	35,7 to 56,3
NHEJ				100:61pmol vs. 400:244pmol	<0,001	16,7 to 37,3		Figure 1k
100 pmol vs. 200 pmol	0.29	-3,52 to 17,3		100:61pmol vs. 500:182pmol	<0,001	45,0 to 65,7		HSPCs CFU Editing
100 pmol vs. 300 pmol	0.25	-3,37 to 18,5		100:61pmol vs. 500:244pmol	<0,001	41,7 to 62,3		Dunnett's multiple comparisons test	Adjusted P Value	95,00% CI of diff,
100 pmol vs. 400 pmol	0.056	-0,07 to 20,8		100:61pmol vs. 500:305pmol	<0,001	37,7 to 58,3		HDR
100 pmol vs. 500 pmol	0.007	3,13 to 24,0		NHEJ				Input vs. Erythrocytic	0.78	-52,77 to 30,10
				100:61pmol vs. 200:122pmol	0.53	-16,0 to 4,68		Input vs. Leukocytic	0.79	-52,45 to 30,42
Figure 1e				100:61pmol vs. 300:122pmol	<0,001	-28,7 to -7,99		Input vs. Mixed	0.41	-21,12 to 61,75
HSPCs ssODN titration viability				100:61pmol vs. 400:122pmol	0.93	-13,7 to 7,01		NHEJ
Šídák's multiple comparisons test	Adjusted P Value	95,00% CI of diff,		100:61pmol vs. 400:183pmol	<0,001	-26,7 to -5,99		Input vs. Erythrocytic	>0,99	-40,06 to 42,81
24				100:61pmol vs. 400:244pmol	<0,001	-33,0 to -12,3		Input vs. Leukocytic	>0,99	-42,99 to 39,88
100 pmol vs. 200 pmol	>0,99	-7,23 to 9,90		100:61pmol vs. 500:182pmol	>0,99	-11,7 to 9,01		Input vs. Mixed	0.96	-46,80 to 36,07
100 pmol vs. 300 pmol	>0,99	-7,98 to 9,15		100:61pmol vs. 500:244pmol	0.89	-14,0 to 6,68
100 pmol vs. 400 pmol	>0,99	-9,90 to 7,23		100:61pmol vs. 500:305pmol	0.002	-25,3 to -4,65
100 pmol vs. 500 pmol	0.99	-5,23 to 11,9
200 pmol vs. 300 pmol	>0,99	-9,32 to 7,82		Figure 1h
200 pmol vs. 400 pmol	>0,99	-11,2 to 5,90		HSPCs RNP titration viability
200 pmol vs. 500 pmol	>0,99	-6,57 to 10,6		Dunnett's multiple comparisons test	Adjusted P Value	95,00% CI of diff,
300 pmol vs. 400 pmol	>0,99	-10,5 to 6,65		24
300 pmol vs. 500 pmol	>0,99	-5,82 to 11,3		100:61pmol vs. 200:122pmol	>0,99	-8,65 to 10,1
400 pmol vs. 500 pmol	0.85	-3,90 to 13,2		100:61pmol vs. 300:122pmol	0.79	-13,4 to 5,40
96				100:61pmol vs. 400:122pmol	0.02	1,10 to 19,9
100 pmol vs. 200 pmol	>0,99	-5,32 to 11,8		100:61pmol vs. 400:183pmol	<0,001	6,35 to 25,1
100 pmol vs. 300 pmol	0.73	-3,40 to 13,7		100:61pmol vs. 400:244pmol	>0,99	-8,90 to 9,90
100 pmol vs. 400 pmol	0.01	1,60 to 18,7		100:61pmol vs. 500:182pmol	0.79	-5,40 to 13,4
100 pmol vs. 500 pmol	<0,001	5,52 to 22,6		100:61pmol vs. 500:244pmol	0.48	-3,90 to 14,9
200 pmol vs. 300 pmol	>0,99	-6,65 to 10,5		100:61pmol vs. 500:305pmol	0.03	0,602 to 19,4
200 pmol vs. 400 pmol	0.27	-1,65 to 15,5		96
200 pmol vs. 500 pmol	0.006	2,27 to 19,4		100:61pmol vs. 200:122pmol	>0,99	-7,84 to 7,51
300 pmol vs. 400 pmol	0.77	-3,57 to 13,6		100:61pmol vs. 300:122pmol	>0,99	-7,01 to 8,34
300 pmol vs. 500 pmol	0.05	0,350 to 17,5		100:61pmol vs. 400:122pmol	>0,99	-7,51 to 7,84
400 pmol vs. 500 pmol	0.96	-4,65 to 12,5		100:61pmol vs. 400:183pmol	0.97	-5,51 to 9,84
				100:61pmol vs. 400:244pmol	0.81	-4,51 to 10,8
Figure 1f				100:61pmol vs. 500:182pmol	0.88	-4,84 to 10,5
HSPCs ssODN titration proliferation				100:61pmol vs. 500:244pmol	0.73	-4,17 to 11,2
Tukey's multiple comparisons test	Adjusted P Value	95,00% CI of diff,		100:61pmol vs. 500:305pmol	0.15	-1,34 to 14,0
24
100 pmol vs. 200 pmol	>0,99	-0,47 to 0,43		Figure 1i
100 pmol vs. 300 pmol	>0,99	-0,50 to 0,41		HSPCs RNP titration proliferation
100 pmol vs. 400 pmol	>0,99	-0,41 to 0,50		Dunnett's multiple comparisons test	Adjusted P Value	95,00% CI of diff,
100 pmol vs. 500 pmol	0.97	-0,33 to 0,57		24
200 pmol vs. 300 pmol	>0,99	-0,48 to 0,43		100:61pmol vs. 200:122pmol	>0,99	-0,75 to 0,90
200 pmol vs. 400 pmol	>0,99	-0,39 to 0,52		100:61pmol vs. 300:122pmol	>0,99	-0,87 to 0,77
200 pmol vs. 500 pmol	0.94	-0,31 to 0,59		100:61pmol vs. 400:122pmol	>0,99	-0,86 to 0,79
300 pmol vs. 400 pmol	>0,99	-0,36 to 0,54		100:61pmol vs. 400:183pmol	>0,99	-0,77 to 0,88
300 pmol vs. 500 pmol	0.89	-0,29 to 0,62		100:61pmol vs. 400:244pmol	>0,99	-0,92 to 0,73
400 pmol vs. 500 pmol	>0,99	-0,38 to 0,53		100:61pmol vs. 500:182pmol	>0,99	-0,90 to 0,75
96				100:61pmol vs. 500:244pmol	>0,99	-0,96 to 0,69
100 pmol vs. 200 pmol	0.77	-0,25 to 0,66		100:61pmol vs. 500:305pmol	>0,99	-0,67 to 0,98
100 pmol vs. 300 pmol	0.02	0,042 to 0,95		96
100 pmol vs. 400 pmol	<0,001	0,39 to 1,3		100:61pmol vs. 200:122pmol	0.63	-0,33 to 1,0
100 pmol vs. 500 pmol	<0,001	0,75 to 1,6		100:61pmol vs. 300:122pmol	0.77	-0,38 to 0,97
200 pmol vs. 300 pmol	0.44	-0,16 to 0,74		100:61pmol vs. 400:122pmol	0.85	-0,94 to 0,41
200 pmol vs. 400 pmol	0.001	0,19 to 1,1		100:61pmol vs. 400:183pmol	0.045	0,0096 to 1,4
200 pmol vs. 500 pmol	<0,001	0,54 to 1,4		100:61pmol vs. 400:244pmol	0.9	-0,44 to 0,91
300 pmol vs. 400 pmol	0.22	-0,10 to 0,80		100:61pmol vs. 500:182pmol	0.36	-1,1 to 0,23
300 pmol vs. 500 pmol	<0,001	0,25 to 1,2		100:61pmol vs. 500:244pmol	>0,99	-0,64 to 0,71
400 pmol vs. 500 pmol	0.22	-0,10 to 0,80		100:61pmol vs. 500:305pmol	<0,001	0,35 to 1,7

### Sheet: FIG 2
Figure 2b				Figure 2d				Figure 2e				Figure 2f
HSPCs KU0060648 Titration Editing				HSPCs NHEJ Inhibitors Viability				HSPCs NHEJ Inhibitors Proliferation				HSPCs NHEJ Inhibitors CD34 Status
Dunnett's multiple comparisons test	Adjusted P Value	95,00% CI of diff,		Tukey's multiple comparisons test	Adjusted P Value	95,00% CI of diff,		Tukey's multiple comparisons test	Adjusted P Value	95,00% CI of diff,		Tukey's multiple comparisons test	Adjusted P Value	95,00% CI of diff,
HDR				24				24				Mock vs. DMSO	<0,001	3,47 to 12,1
DMSO vs. 0.125 µM	0.09	-29,1 to 1,63		Mock EP+DMSO vs. RNP+ssODN+DMSO	>0,99	-3,7 to 3,2		Mock EP+DMSO vs. RNP+ssODN+DMSO	0.97	-0,24 to 0,37		Mock vs. IDT Enh.V2	<0,001	8,01 to 16,7
DMSO vs. 0.250 µM	0.003	-36,7 to -5,94		Mock EP+DMSO vs. RNP+ssODN+IDT enh.v2 0.5uM	0.79	-2,0 to 4,8		Mock EP+DMSO vs. RNP+ssODN+IDT enh.v2 0.5uM	0.27	-0,08 to 0,52		Mock vs. KU0060648	0.001	2,16 to 10,8
DMSO vs. 0.5 µM	<0,001	-47,0 to -16,3		Mock EP+DMSO vs. RNP+ssODN+KU 0.5 uM	0.95	-2,5 to 4,3		Mock EP+DMSO vs. RNP+ssODN+KU 0.5 uM	0.49	-0,12 to 0,48		Mock vs. AZD7648	0.03	0,381 to 9,03
DMSO vs. 0.75 µM	<0,001	-41,0 to -10,3		Mock EP+DMSO vs. RNP+ssODN+AZD7648 0.5 uM	>0,99	-3,4 to 3,4		Mock EP+DMSO vs. RNP+ssODN+AZD7648 0.5 uM	0.77	-0,17 to 0,43		DMSO vs. IDT Enh.V2	0.04	0,222 to 8,87
DMSO vs. 1 µM	<0,001	-50,3 to -19,6		RNP+ssODN+DMSO vs. RNP+ssODN+IDT enh.v2 0.5uM	0.67	-1,8 to 5,1		RNP+ssODN+DMSO vs. RNP+ssODN+IDT enh.v2 0.5uM	0.64	-0,15 to 0,45		DMSO vs. KU0060648	0.91	-5,63 to 3,02
NHEJ				RNP+ssODN+DMSO vs. RNP+ssODN+KU 0.5 uM	0.88	-2,3 to 4,6		RNP+ssODN+DMSO vs. RNP+ssODN+KU 0.5 uM	0.86	-0,19 to 0,41		DMSO vs. AZD7648	0.27	-7,41 to 1,23
DMSO vs. 0.125 µM	0.96	-11,7 to 19,0		RNP+ssODN+DMSO vs. RNP+ssODN+AZD7648 0.5 uM	>0,99	-3,2 to 3,7		RNP+ssODN+DMSO vs. RNP+ssODN+AZD7648 0.5 uM	0.98	-0,24 to 0,36		IDT Enh.V2 vs. KU0060648	0.003	-10,2 to -1,53
DMSO vs. 0.250 µM	0.79	-9,54 to 21,2		RNP+ssODN+IDT enh.v2 0.5uM vs. RNP+ssODN+KU 0.5 uM	>0,99	-3,9 to 2,9		RNP+ssODN+IDT enh.v2 0.5uM vs. RNP+ssODN+KU 0.5 uM	>0,99	-0,34 to 0,26		IDT Enh.V2 vs. AZD7648	<0,001	-12,0 to -3,31
DMSO vs. 0.5 µM	0.16	-3,17 to 27,6		RNP+ssODN+IDT enh.v2 0.5uM vs. RNP+ssODN+AZD7648 0.5 uM	0.79	-4,8 to 2,0		RNP+ssODN+IDT enh.v2 0.5uM vs. RNP+ssODN+AZD7648 0.5 uM	0.92	-0,39 to 0,21		KU0060648 vs. AZD7648	0.76	-6,11 to 2,54
DMSO vs. 0.75 µM	0.12	-2,44 to 29,8		RNP+ssODN+KU 0.5 uM vs. RNP+ssODN+AZD7648 0.5 uM	0.95	-4,3 to 2,5		RNP+ssODN+KU 0.5 uM vs. RNP+ssODN+AZD7648 0.5 uM	>0,99	-0,35 to 0,25
DMSO vs. 1 µM	0.01	3,22 to 34,0		48				48				Figure 2g
				Mock EP+DMSO vs. RNP+ssODN+DMSO	0.07	-6,7 to 0,18		Mock EP+DMSO vs. RNP+ssODN+DMSO	>0,99	-0,33 to 0,27		T cells NHEJ Inhibitors Editing
Figure 2c				Mock EP+DMSO vs. RNP+ssODN+IDT enh.v2 0.5uM	0.93	-2,4 to 4,4		Mock EP+DMSO vs. RNP+ssODN+IDT enh.v2 0.5uM	0.004	0,09 to 0,70		Tukey's multiple comparisons test	Adjusted P Value	95,00% CI of diff,
HSPCs NHEJ Inhibitors Editing				Mock EP+DMSO vs. RNP+ssODN+KU 0.5 uM	0.97	-4,2 to 2,7		Mock EP+DMSO vs. RNP+ssODN+KU 0.5 uM	0.37	-0,10 to 0,50		HDR
Tukey's multiple comparisons test	Adjusted P Value	95,00% CI of diff,		Mock EP+DMSO vs. RNP+ssODN+AZD7648 0.5 uM	0.71	-5,0 to 1,8		Mock EP+DMSO vs. RNP+ssODN+AZD7648 0.5 uM	0.93	-0,22 to 0,39		DMSO vs. IDT Enh.V2	<0,001	-43,1 to -26,6
HDR				RNP+ssODN+DMSO vs. RNP+ssODN+IDT enh.v2 0.5uM	0.007	0,82 to 7,7		RNP+ssODN+DMSO vs. RNP+ssODN+IDT enh.v2 0.5uM	0.001	0,12 to 0,73		DMSO vs. KU0060648	<0,001	-46,9 to -30,4
DMSO vs. IDT Enh.V2	<0,001	-45,8 to -37,2		RNP+ssODN+DMSO vs. RNP+ssODN+KU 0.5 uM	0.27	-0,93 to 5,9		RNP+ssODN+DMSO vs. RNP+ssODN+KU 0.5 uM	0.23	-0,073 to 0,53		DMSO vs. AZD7648	<0,001	-53,3 to -36,8
DMSO vs. KU0060648	<0,001	-37,1 to -28,5		RNP+ssODN+DMSO vs. RNP+ssODN+AZD7648 0.5 uM	0.67	-1,8 to 5,1		RNP+ssODN+DMSO vs. RNP+ssODN+AZD7648 0.5 uM	0.82	-0,18 to 0,42		IDT Enh.V2 vs. KU0060648	0.61	-12,0 to 4,47
DMSO vs. AZD7648	<0,001	-42,5 to -33,8		RNP+ssODN+IDT enh.v2 0.5uM vs. RNP+ssODN+KU 0.5 uM	0.63	-5,2 to 1,7		RNP+ssODN+IDT enh.v2 0.5uM vs. RNP+ssODN+KU 0.5 uM	0.39	-0,50 to 0,11		IDT Enh.V2 vs. AZD7648	0.01	-18,4 to -1,89
IDT Enh.V2 vs. KU0060648	<0,001	4,34 to 13,0		RNP+ssODN+IDT enh.v2 0.5uM vs. RNP+ssODN+AZD7648 0.5 uM	0.24	-6,0 to 0,85		RNP+ssODN+IDT enh.v2 0.5uM vs. RNP+ssODN+AZD7648 0.5 uM	0.05	-0,61 to -0,001		KU0060648 vs. AZD7648	0.18	-14,6 to 1,89
IDT Enh.V2 vs. AZD7648	0.18	-0,976 to 7,65		RNP+ssODN+KU 0.5 uM vs. RNP+ssODN+AZD7648 0.5 uM	0.96	-4,3 to 2,6		RNP+ssODN+KU 0.5 uM vs. RNP+ssODN+AZD7648 0.5 uM	0.85	-0,41 to 0,19		NHEJ
KU0060648 vs. AZD7648	0.01	-9,63 to -1,00		72				72				DMSO vs. IDT Enh.V2	0.66	-4,68 to 11,8
NHEJ				Mock EP+DMSO vs. RNP+ssODN+DMSO	0.79	-2,0 to 4,8		Mock EP+DMSO vs. RNP+ssODN+DMSO	>0,99	-0,35 to 0,26		DMSO vs. KU0060648	0.66	-4,70 to 11,8
DMSO vs. IDT Enh.V2	<0,001	9,51 to 18,1		Mock EP+DMSO vs. RNP+ssODN+IDT enh.v2 0.5uM	<0,001	2,6 to 9,4		Mock EP+DMSO vs. RNP+ssODN+IDT enh.v2 0.5uM	<0,001	0,95 to 1,6		DMSO vs. AZD7648	0.98	-7,11 to 9,38
DMSO vs. KU0060648	<0,001	4,68 to 13,3		Mock EP+DMSO vs. RNP+ssODN+KU 0.5 uM	0.27	-0,93 to 5,9		Mock EP+DMSO vs. RNP+ssODN+KU 0.5 uM	<0,001	0,39 to 1,0		IDT Enh.V2 vs. KU0060648	>0,99	-8,27 to 8,23
DMSO vs. AZD7648	<0,001	5,97 to 14,6		Mock EP+DMSO vs. RNP+ssODN+AZD7648 0.5 uM	0.79	-2,0 to 4,8		Mock EP+DMSO vs. RNP+ssODN+AZD7648 0.5 uM	0.67	-0,16 to 0,45		IDT Enh.V2 vs. AZD7648	0.86	-10,7 to 5,82
IDT Enh.V2 vs. KU0060648	0.02	-9,15 to -0,52		RNP+ssODN+DMSO vs. RNP+ssODN+IDT enh.v2 0.5uM	0.003	1,2 to 8,0		RNP+ssODN+DMSO vs. RNP+ssODN+IDT enh.v2 0.5uM	<0,001	1,0 to 1,6		KU0060648 vs. AZD7648	0.86	-10,7 to 5,84
IDT Enh.V2 vs. AZD7648	0.14	-7,86 to 0,77		RNP+ssODN+DMSO vs. RNP+ssODN+KU 0.5 uM	0.91	-2,3 to 4,5		RNP+ssODN+DMSO vs. RNP+ssODN+KU 0.5 uM	<0,001	0,44 to 1,0
KU0060648 vs. AZD7648	0.86	-3,02 to 5,60		RNP+ssODN+DMSO vs. RNP+ssODN+AZD7648 0.5 uM	>0,99	-3,4 to 3,4		RNP+ssODN+DMSO vs. RNP+ssODN+AZD7648 0.5 uM	0.4	-0,11 to 0,50		Figure 2h
				RNP+ssODN+IDT enh.v2 0.5uM vs. RNP+ssODN+KU 0.5 uM	0.04	-6,9 to -0,07		RNP+ssODN+IDT enh.v2 0.5uM vs. RNP+ssODN+KU 0.5 uM	<0,001	-0,86 to -0,26		Fibroblasts NHEJ Inhibitors Editing
				RNP+ssODN+IDT enh.v2 0.5uM vs. RNP+ssODN+AZD7648 0.5 uM	0.003	-8,0 to -1,2		RNP+ssODN+IDT enh.v2 0.5uM vs. RNP+ssODN+AZD7648 0.5 uM	<0,001	-1,4 to -0,80		Tukey's multiple comparisons test	Adjusted P Value	95,00% CI of diff,
				RNP+ssODN+KU 0.5 uM vs. RNP+ssODN+AZD7648 0.5 uM	0.91	-4,5 to 2,3		RNP+ssODN+KU 0.5 uM vs. RNP+ssODN+AZD7648 0.5 uM	<0,001	-0,85 to -0,24		HDR
				96				96				DMSO vs. IDT Enh.V2	0.02	-8,4 to -0,51
				Mock EP+DMSO vs. RNP+ssODN+DMSO	0.21	-0,77 to 6,1		Mock EP+DMSO vs. RNP+ssODN+DMSO	0.52	-0,13 to 0,48		DMSO vs. KU0060648	0.49	-6,0 to 1,8
				Mock EP+DMSO vs. RNP+ssODN+IDT enh.v2 0.5uM	<0,001	8,7 to 16		Mock EP+DMSO vs. RNP+ssODN+IDT enh.v2 0.5uM	<0,001	2,0 to 2,6		DMSO vs. AZD7648	<0,001	-13 to -4,7
				Mock EP+DMSO vs. RNP+ssODN+KU 0.5 uM	0.009	0,73 to 7,6		Mock EP+DMSO vs. RNP+ssODN+KU 0.5 uM	<0,001	1,1 to 1,8		IDT Enh.V2 vs. KU0060648	0.39	-1,6 to 6,3
				Mock EP+DMSO vs. RNP+ssODN+AZD7648 0.5 uM	0.07	-0,18 to 6,7		Mock EP+DMSO vs. RNP+ssODN+AZD7648 0.5 uM	<0,001	0,14 to 0,75		IDT Enh.V2 vs. AZD7648	0.03	-8,2 to -0,32
				RNP+ssODN+DMSO vs. RNP+ssODN+IDT enh.v2 0.5uM	<0,001	6,0 to 13		RNP+ssODN+DMSO vs. RNP+ssODN+IDT enh.v2 0.5uM	<0,001	1,8 to 2,4		KU0060648 vs. AZD7648	<0,001	-11 to -2,7
				RNP+ssODN+DMSO vs. RNP+ssODN+KU 0.5 uM	0.75	-1,9 to 4,9		RNP+ssODN+DMSO vs. RNP+ssODN+KU 0.5 uM	<0,001	0,97 to 1,6		NHEJ
				RNP+ssODN+DMSO vs. RNP+ssODN+AZD7648 0.5 uM	>0,99	-2,8 to 4,0		RNP+ssODN+DMSO vs. RNP+ssODN+AZD7648 0.5 uM	0.1	-0,03 to 0,58		DMSO vs. IDT Enh.V2	0.4	-1,6 to 6,2
				RNP+ssODN+IDT enh.v2 0.5uM vs. RNP+ssODN+KU 0.5 uM	<0,001	-11 to -4,5		RNP+ssODN+IDT enh.v2 0.5uM vs. RNP+ssODN+KU 0.5 uM	<0,001	-1,1 to -0,51		DMSO vs. KU0060648	0.6	-2,1 to 5,7
				RNP+ssODN+IDT enh.v2 0.5uM vs. RNP+ssODN+AZD7648 0.5 uM	<0,001	-12 to -5,4		RNP+ssODN+IDT enh.v2 0.5uM vs. RNP+ssODN+AZD7648 0.5 uM	<0,001	-2,1 to -1,5		DMSO vs. AZD7648	>0,99	-3,8 to 4,0
				RNP+ssODN+KU 0.5 uM vs. RNP+ssODN+AZD7648 0.5 uM	0.95	-4,3 to 2,5		RNP+ssODN+KU 0.5 uM vs. RNP+ssODN+AZD7648 0.5 uM	<0,001	-1,3 to -0,70		IDT Enh.V2 vs. KU0060648	0.99	-4,4 to 3,4
												IDT Enh.V2 vs. AZD7648	0.44	-6,1 to 1,7
												KU0060648 vs. AZD7648	0.64	-5,6 to 2,2

### Sheet: FIG 3
Figure 3c				Figure 3d				Figure 3e				Figure 3f				Figure 3h
HSPCs NHEJ Inhibitors Long Culture HDR				HSPCs NHEJ Inhibitors Long Culture NHEJ				HSPCs CHAD in vitro long culture between timepoints				CHAD HSPCs Baseline				CHAD Fibroblasts Baseline
Tukey's multiple comparisons test	Adjusted P Value	95,00% CI of diff,		Tukey's multiple comparisons test	Adjusted P Value	95,00% CI of diff,		Tukey's multiple comparisons test	Adjusted P Value	95,00% CI of diff,		Tukey's multiple comparisons test	Adjusted P Value	95,00% CI of diff,		Tukey's multiple comparisons test	Adjusted P Value	95,00% CI of diff,
4				4				DMSO				Deletion				Deletion
DMSO vs. IDT Enh. V2	<0,001	-42 to -33		DMSO vs. IDT Enh. V2	<0,001	12 to 20		4 vs. 9	<0,001	2,06 to 8,98		AZD7648 vs. KU0060648	>0,99	-2,26 to 1,91		AZD7648 vs. KU0060648	0.07	-0,27 to 10,5
DMSO vs. KU0060648	<0,001	-36 to -27		DMSO vs. KU0060648	<0,001	8,8 to 17		4 vs. 14	0.08	-0,33 to 8,60		AZD7648 vs. IDT Enh. 2	0.95	-2,53 to 1,65		AZD7648 vs. IDT Enh. 2	0.42	-8,48 to 2,27
DMSO vs. AZD7648	<0,001	-42 to -33		DMSO vs. AZD7648	<0,001	10 to 18		9 vs. 14	0.78	-6,28 to 3,50		AZD7648 vs. DMSO	0.75	-1,29 to 2,89		AZD7648 vs. DMSO	<0,001	5,03 to 15,8
IDT Enh. V2 vs. KU0060648	0.02	0,72 to 9,8		IDT Enh. V2 vs. KU0060648	0.16	-7,2 to 0,83		IDT Enh.V2				KU0060648 vs. IDT Enh. 2	0.99	-2,36 to 1,82		KU0060648 vs. IDT Enh. 2	0.001	-13,6 to -2,83
IDT Enh. V2 vs. AZD7648	>0,99	-4,6 to 4,4		IDT Enh. V2 vs. AZD7648	0.59	-5,9 to 2,1		4 vs. 9	0.02	0,54 to 7,45		KU0060648 vs. DMSO	0.62	-1,12 to 3,06		KU0060648 vs. DMSO	0.051	-0,08 to 10,7
KU0060648 vs. AZD7648	0.01	-9,9 to -0,82		KU0060648 vs. AZD7648	0.83	-2,7 to 5,3		4 vs. 14	0.051	-0,05 to 8,88		IDT Enh. 2 vs. DMSO	0.41	-0,85 to 3,33		IDT Enh. 2 vs. DMSO	<0,001	8,13 to 18,9
9				9				9 vs. 14	0.98	-4,47 to 5,31		Amputation				Amputation
DMSO vs. IDT Enh. V2	<0,001	-42 to -32		DMSO vs. IDT Enh. V2	<0,001	12 to 20		KU0060648				AZD7648 vs. KU0060648	0.89	-1,56 to 2,71		AZD7648 vs. KU0060648	>0,99	-5,30 to 5,45
DMSO vs. KU0060648	<0,001	-36 to -26		DMSO vs. KU0060648	<0,001	7,4 to 16		4 vs. 9	0.01	0,71 to 7,62		AZD7648 vs. IDT Enh. 2	0.89	-1,56 to 2,71		AZD7648 vs. IDT Enh. 2	>0,99	-5,44 to 5,31
DMSO vs. AZD7648	<0,001	-42 to -32		DMSO vs. AZD7648	<0,001	11 to 19		4 vs. 14	0.008	1,32 to 10,2		AZD7648 vs. DMSO	0.95	-1,69 to 2,58		AZD7648 vs. DMSO	0.94	-4,23 to 6,52
IDT Enh. V2 vs. KU0060648	0.002	1,9 to 11		IDT Enh. V2 vs. KU0060648	0.03	-8,2 to -0,22		9 vs. 14	0.71	-3,27 to 6,51		KU0060648 vs. IDT Enh. 2	>0,99	-2,09 to 2,09		KU0060648 vs. IDT Enh. 2	>0,99	-5,51 to 5,24
IDT Enh. V2 vs. AZD7648	>0,99	-4,1 to 4,9		IDT Enh. V2 vs. AZD7648	0.89	-5,1 to 2,9		AZD7648				KU0060648 vs. DMSO	>0,99	-2,22 to 1,95		KU0060648 vs. DMSO	0.95	-4,30 to 6,45
KU0060648 vs. AZD7648	0.005	-11 to -1,5		KU0060648 vs. AZD7648	0.17	-0,84 to 7,2		4 vs. 9	0.003	1,52 to 8,44		IDT Enh. 2 vs. DMSO	>0,99	-2,22 to 1,95		IDT Enh. 2 vs. DMSO	0.93	-4,16 to 6,59
14				14				4 vs. 14	0.04	0,21 to 9,13
DMSO vs. IDT Enh. V2	<0,001	-48 to -35		DMSO vs. IDT Enh. V2	<0,001	9,9 to 21		9 vs. 14	0.99	-5,20 to 4,58		Figure 3g
DMSO vs. KU0060648	<0,001	-40 to -28		DMSO vs. KU0060648	<0,001	4,9 to 16						CHAD T cells Baseline
DMSO vs. AZD7648	<0,001	-45 to -32		DMSO vs. AZD7648	<0,001	7,6 to 19		Figure 3e				Tukey's multiple comparisons test	Adjusted P Value	95,00% CI of diff,
IDT Enh. V2 vs. KU0060648	0.01	1,5 to 14		IDT Enh. V2 vs. KU0060648	0.11	-11 to 0,75		HSPCs CHAD in vitro culture within timepoints				Deletion
IDT Enh. V2 vs. AZD7648	0.58	-3,3 to 9,5		IDT Enh. V2 vs. AZD7648	0.71	-7,9 to 3,4		Tukey's multiple comparisons test	Adjusted P Value	95,00% CI of diff,		AZD7648 vs. KU0060648	0.83	-12,3 to 6,45
KU0060648 vs. AZD7648	0.21	-11 to 1,6		KU0060648 vs. AZD7648	0.61	-3,0 to 8,3		4				AZD7648 vs. IDT Enh. 2	0.98	-10,2 to 7,69
								DMSO vs. IDT Enh.V2	0.79	-4,21 to 2,00		AZD7648 vs. DMSO	<0,001	5,12 to 23,0
Figure 3c				Figure 3d				DMSO vs. KU0060648	0.89	-3,94 to 2,26		KU0060648 vs. IDT Enh. 2	0.96	-7,72 to 11,1
HSPCs NHEJ Inhibitors Long Culture HDR Between Days				HSPCs NHEJ Inhibitors Long Culture NHEJ Between Days				DMSO vs. AZD7648	0.74	-4,30 to 1,91		KU0060648 vs. DMSO	<0,001	7,63 to 26,4
Tukey's multiple comparisons test	Adjusted P Value	95,00% CI of diff,		Tukey's multiple comparisons test	Adjusted P Value	95,00% CI of diff,		IDT Enh.V2 vs. KU0060648	>0,99	-2,84 to 3,37		IDT Enh. 2 vs. DMSO	<0,001	6,39 to 24,3
DMSO				DMSO				IDT Enh.V2 vs. AZD7648	>0,99	-3,19 to 3,01		Amputation
4 vs. 9	0.12	-7,92 to 0,74		4 vs. 9	0.86	-2,97 to 4,65		KU0060648 vs. AZD7648	>0,99	-3,46 to 2,75		AZD7648 vs. KU0060648	0.94	-7,35 to 11,4
4 vs. 14	0.76	-6,54 to 3,56		4 vs. 14	0.16	-1,01 to 7,89		9				AZD7648 vs. IDT Enh. 2	0.98	-7,69 to 10,2
9 vs. 14	0.6	-3,12 to 7,32		9 vs. 14	0.37	-2,00 to 7,20		DMSO vs. IDT Enh.V2	0.4	-7,01 to 1,76		AZD7648 vs. DMSO	>0,99	-8,07 to 9,85
IDT Enh. V2				IDT Enh. V2				DMSO vs. KU0060648	0.56	-6,58 to 2,20		KU0060648 vs. IDT Enh. 2	>0,99	-10,2 to 8,62
4 vs. 9	0.1	-7,71 to 0,54		4 vs. 9	0.9	-2,98 to 4,29		DMSO vs. AZD7648	0.73	-6,12 to 2,66		KU0060648 vs. DMSO	0.99	-10,6 to 8,24
4 vs. 14	0.01	-11,2 to -1,11		4 vs. 14	0.25	-1,48 to 7,43		IDT Enh.V2 vs. KU0060648	>0,99	-3,95 to 4,82		IDT Enh. 2 vs. DMSO	>0,99	-9,35 to 8,58
9 vs. 14	0.44	-7,63 to 2,48		9 vs. 14	0.42	-2,13 to 6,77		IDT Enh.V2 vs. AZD7648	0.95	-3,49 to 5,28
KU0060648				KU0060648				KU0060648 vs. AZD7648	>0,99	-3,93 to 4,85
4 vs. 9	0.35	-6,50 to 1,75		4 vs. 9	0.96	-4,03 to 3,24		14
4 vs. 14	0.22	-8,59 to 1,52		4 vs. 14	0.78	-3,22 to 5,69		DMSO vs. IDT Enh.V2	0.99	-7,02 to 5,39
9 vs. 14	0.84	-6,21 to 3,90		9 vs. 14	0.65	-2,82 to 6,09		DMSO vs. KU0060648	0.99	-5,39 to 7,02
AZD7648				AZD7648				DMSO vs. AZD7648	>0,99	-6,86 to 5,55
4 vs. 9	0.18	-7,21 to 1,04		4 vs. 9	0.59	-2,16 to 5,11		IDT Enh.V2 vs. KU0060648	0.9	-4,57 to 7,84
4 vs. 14	0.34	-8,01 to 2,09		4 vs. 14	0.35	-1,87 to 7,04		IDT Enh.V2 vs. AZD7648	>0,99	-6,04 to 6,37
9 vs. 14	>0,99	-4,93 to 5,18		9 vs. 14	0.82	-3,35 to 5,56		KU0060648 vs. AZD7648	0.92	-7,68 to 4,73

### Sheet: FIG 4
Figure 4b				Figure 4c				Figure 4e
HSPCs NHEJ Inhibitors 1st Solid CFU				HSPCs NHEJ Inhibitors 2nd Solid CFU				HSPCs NHEJ Inhibitors Liquid CFU
Dunnett's multiple comparisons test	Adjusted P Value	95,00% CI of diff,		Dunnett's multiple comparisons test	Adjusted P Value	95,00% CI of diff,		Dunnett's multiple comparisons test	Adjusted P Value	95,00% CI of diff,
Erythroid				Erythroid				Erythroid
Mock vs. DMSO	0.53	-23,3 to 6,65		Mock vs. DMSO	0.64	-7,35 to 18,4		Mock vs. DMSO	>0,99	-14,9 to 14,6
Mock vs. IDT Enh.V2	0.45	-5,98 to 24,0		Mock vs. IDT Enh.V2	0.56	-6,85 to 18,9		Mock vs. IDT Enh.V2	>0,99	-15,4 to 14,1
Mock vs. KU0060648	0.89	-10,1 to 19,9		Mock vs. KU0060648	0.64	-7,35 to 18,4		Mock vs. KU0060648	>0,99	-15,4 to 14,1
Mock vs. AZD7648	0.99	-12,4 to 17,6		Mock vs. AZD7648	0.93	-15,9 to 9,85		Mock vs. AZD7648	>0,99	-15,1 to 14,4
DMSO vs. IDT Enh.V2	0.02	2,35 to 32,3		DMSO vs. IDT Enh.V2	>0,99	-12,4 to 13,4		DMSO vs. IDT Enh.V2	>0,99	-15,2 to 14,2
DMSO vs. KU0060648	0.11	-1,73 to 28,2		DMSO vs. KU0060648	>0,99	-12,9 to 12,9		DMSO vs. KU0060648	>0,99	-15,2 to 14,2
DMSO vs. AZD7648	0.26	-4,06 to 25,9		DMSO vs. AZD7648	0.26	-21,4 to 4,35		DMSO vs. AZD7648	>0,99	-14,9 to 14,6
IDT Enh.V2 vs. KU0060648	0.94	-19,1 to 10,9		IDT Enh.V2 vs. KU0060648	>0,99	-13,4 to 12,4		IDT Enh.V2 vs. KU0060648	>0,99	-14,7 to 14,7
IDT Enh.V2 vs. AZD7648	0.75	-21,4 to 8,56		IDT Enh.V2 vs. AZD7648	0.22	-21,9 to 3,85		IDT Enh.V2 vs. AZD7648	>0,99	-14,4 to 15,1
KU0060648 vs. AZD7648	>0,99	-17,3 to 12,6		KU0060648 vs. AZD7648	0.26	-21,4 to 4,35		KU0060648 vs. AZD7648	>0,99	-14,4 to 15,1
Myeloid				Myeloid				Myeloid
Mock vs. DMSO	>0,99	-17,1 to 12,8		Mock vs. DMSO	0.49	-6,35 to 19,4		Mock vs. DMSO	0.69	-21,4 to 8,07
Mock vs. IDT Enh.V2	0.97	-11,6 to 18,3		Mock vs. IDT Enh.V2	0.96	-15,4 to 10,4		Mock vs. IDT Enh.V2	>0,99	-14,4 to 15,1
Mock vs. KU0060648	0.97	-11,6 to 18,3		Mock vs. KU0060648	0.56	-6,85 to 18,9		Mock vs. KU0060648	>0,99	-13,7 to 15,7
Mock vs. AZD7648	>0,99	-12,8 to 17,1		Mock vs. AZD7648	>0,99	-11,4 to 14,4		Mock vs. AZD7648	>0,99	-15,7 to 13,7
DMSO vs. IDT Enh.V2	0.84	-9,48 to 20,5		DMSO vs. IDT Enh.V2	0.22	-21,9 to 3,85		DMSO vs. IDT Enh.V2	0.65	-7,74 to 21,7
DMSO vs. KU0060648	0.84	-9,48 to 20,5		DMSO vs. KU0060648	>0,99	-13,4 to 12,4		DMSO vs. KU0060648	0.56	-7,07 to 22,4
DMSO vs. AZD7648	0.93	-10,6 to 19,3		DMSO vs. AZD7648	0.71	-17,9 to 7,85		DMSO vs. AZD7648	0.8	-9,07 to 20,4
IDT Enh.V2 vs. KU0060648	>0,99	-15,0 to 15,0		IDT Enh.V2 vs. KU0060648	0.26	-4,35 to 21,4		IDT Enh.V2 vs. KU0060648	>0,99	-14,1 to 15,4
IDT Enh.V2 vs. AZD7648	>0,99	-16,1 to 13,8		IDT Enh.V2 vs. AZD7648	0.84	-8,85 to 16,9		IDT Enh.V2 vs. AZD7648	>0,99	-16,1 to 13,4
KU0060648 vs. AZD7648	>0,99	-16,1 to 13,8		KU0060648 vs. AZD7648	0.78	-17,4 to 8,35		KU0060648 vs. AZD7648	>0,99	-16,7 to 12,7
Mixed								Mixed
Mock vs. DMSO	>0,99	-14,8 to 15,1		Figure 4c				Mock vs. DMSO	0.98	-12,1 to 17,4
Mock vs. IDT Enh.V2	>0,99	-13,1 to 16,8		HSPCs NHEJ Inhibitors 2nd Solid CFU Total Colonies				Mock vs. IDT Enh.V2	>0,99	-16,7 to 12,7
Mock vs. KU0060648	>0,99	-13,1 to 16,8		Tukey's multiple comparisons test	Adjusted P Value	95,00% CI of diff,		Mock vs. KU0060648	>0,99	-14,7 to 14,7
Mock vs. AZD7648	>0,99	-14,3 to 15,6		Total amount fo colonies				Mock vs. AZD7648	>0,99	-15,7 to 13,7
DMSO vs. IDT Enh.V2	>0,99	-13,3 to 16,6		Mock vs. DMSO	0.47	-14,94 to 38,94		DMSO vs. IDT Enh.V2	0.89	-19,4 to 10,1
DMSO vs. KU0060648	>0,99	-13,3 to 16,6		Mock vs. IDT Enh.V2	0.98	-23,44 to 30,44		DMSO vs. KU0060648	0.98	-17,4 to 12,1
DMSO vs. AZD7648	>0,99	-14,5 to 15,5		Mock vs. KU0060648	0.501	-15,44 to 38,44		DMSO vs. AZD7648	0.95	-18,4 to 11,1
IDT Enh.V2 vs. KU0060648	>0,99	-15,0 to 15,0		Mock vs. AZD7648	>0,99	-28,44 to 25,44		IDT Enh.V2 vs. KU0060648	>0,99	-12,7 to 16,7
IDT Enh.V2 vs. AZD7648	>0,99	-16,1 to 13,8		DMSO vs. IDT Enh.V2	0.72	-35,44 to 18,44		IDT Enh.V2 vs. AZD7648	>0,99	-13,7 to 15,7
KU0060648 vs. AZD7648	>0,99	-16,1 to 13,8		DMSO vs. KU0060648	>0,99	-27,44 to 26,44		KU0060648 vs. AZD7648	>0,99	-15,7 to 13,7
				DMSO vs. AZD7648	0.38	-40,44 to 13,44
Figure 4b				IDT Enh.V2 vs. KU0060648	0.76	-18,94 to 34,94		Figure 4e
HSPCs NHEJ Inhibitors 1st Solid CFU Total Colonies				IDT Enh.V2 vs. AZD7648	0.94	-31,94 to 21,94		HSPCs NHEJ Inhibitors Liquid CFU Total Colonies
Tukey's multiple comparisons test	Adjusted P Value	95,00% CI of diff,		KU0060648 vs. AZD7648	0.4	-39,94 to 13,94		Tukey's multiple comparisons test	Adjusted P Value	95,00% CI of diff,
Total amount fo colonies								Total amount fo colonies
Mock vs. DMSO	0.9	-44,68 to 24,01						Mock vs. DMSO	0.76	-15,7 to 7,40
Mock vs. IDT Enh.V2	0.74	-20,18 to 48,51						Mock vs. IDT Enh.V2	0.96	-13,9 to 9,23
Mock vs. KU0060648	0.91	-24,26 to 44,43						Mock vs. KU0060648	>0,99	-11,2 to 11,9
Mock vs. AZD7648	0.99	-28,93 to 39,76						Mock vs. AZD7648	0.96	-13,9 to 9,23
DMSO vs. IDT Enh.V2	0.25	-9,847 to 58,85						DMSO vs. IDT Enh.V2	0.98	-9,73 to 13,4
DMSO vs. KU0060648	0.43	-13,93 to 54,76						DMSO vs. KU0060648	0.71	-7,06 to 16,1
DMSO vs. AZD7648	0.67	-18,60 to 50,10						DMSO vs. AZD7648	0.98	-9,73 to 13,4
IDT Enh.V2 vs. KU0060648	>0,99	-38,43 to 30,26						IDT Enh.V2 vs. KU0060648	0.94	-8,90 to 14,2
IDT Enh.V2 vs. AZD7648	0.94	-43,10 to 25,60						IDT Enh.V2 vs. AZD7648	>0,99	-11,6 to 11,6
KU0060648 vs. AZD7648	>0,99	-39,01 to 29,68						KU0060648 vs. AZD7648	0.94	-14,2 to 8,90

### Sheet: FIG 5 
Figure 5b, c, d, e				Figure 5b, c, d, e				Figure 5b, c, d, e				Figure 5f
HSPCs NHEJ Inhibitors CFU Editing				HSPCs NHEJ Inhibitors CFU Editing				HSPCs NHEJ Inhibitors CFU Editing				CHAD 1st Solid CFU HSPCs
Tukey's multiple comparisons test	Adjusted P Value	95,00% CI of diff,		Tukey's multiple comparisons test	Adjusted P Value	95,00% CI of diff,		Tukey's multiple comparisons test	Adjusted P Value	95,00% CI of diff,		Tukey's multiple comparisons test	Adjusted P Value	95,00% CI of diff,
HDR between NHEJ inhibitors				NHEJ between NHEJ inhibitors				WT between NHEJ inhibitors				Deletion
DMSO				DMSO				DMSO				AZD7648 vs. KU0060648	0.87	-3,12 to 1,72
Baseline vs. 1st CFU Solid	0.81	-13,0 to 5,63		Baseline vs. 1st CFU Solid	0.86	-4,77 to 10,1		Baseline vs. 1st CFU Solid	>0,99	-5,51 to 7,50		AZD7648 vs. IDT Enh. 2	0.41	-3,84 to 1,00
Baseline vs. 14 days long density liquid CFU	>0,99	-8,70 to 9,89		Baseline vs. 14 days long density liquid CFU	>0,99	-8,67 to 6,20		Baseline vs. 14 days long density liquid CFU	>0,99	-5,86 to 7,15		AZD7648 vs. DMSO	0.12	-4,50 to 0,34
Baseline vs. 2nd CFU Solid	>0,99	-15,3 to 12,2		Baseline vs. 2nd CFU Solid	>0,99	-10,9 to 11,2		Baseline vs. 2nd CFU Solid	>0,99	-8,26 to 11,0		KU0060648 vs. IDT Enh. 2	0.86	-3,14 to 1,70
Baseline vs. 28 days long density liquid CFU	0.48	-4,38 to 16,8		Baseline vs. 28 days long density liquid CFU	0.001	-20,6 to -3,65		Baseline vs. 28 days long density liquid CFU	0.18	-1,50 to 13,3		KU0060648 vs. DMSO	0.44	-3,80 to 1,04
1st CFU Solid vs. 2nd CFU Solid	>0,99	-12,3 to 16,5		1st CFU Solid vs. 2nd CFU Solid	0.97	-14,0 to 9,01		1st CFU Solid vs. 2nd CFU Solid	>0,99	-9,69 to 10,5		IDT Enh. 2 vs. DMSO	0.89	-3,08 to 1,76
14 days long density liquid CFU vs. 28 days long density liquid CFU	0.64	-5,76 to 17,0		14 days long density liquid CFU vs. 28 days long density liquid CFU	0.01	-20,0 to -1,79		14 days long density liquid CFU vs. 28 days long density liquid CFU	0.36	-2,69 to 13,2		Amputation
IDT Enh. V2				IDT Enh. V2				IDT Enh. V2				AZD7648 vs. KU0060648	0.66	-1,37 to 3,47
Baseline vs. 1st CFU Solid	0.71	-5,05 to 13,5		Baseline vs. 1st CFU Solid	>0,99	-7,75 to 7,11		Baseline vs. 1st CFU Solid	0.45	-10,4 to 2,58		AZD7648 vs. IDT Enh. 2	0.84	-1,66 to 3,18
Baseline vs. 14 days long density liquid CFU	0.9	-6,29 to 12,3		Baseline vs. 14 days long density liquid CFU	>0,99	-6,91 to 7,96		Baseline vs. 14 days long density liquid CFU	0.56	-10,0 to 2,98		AZD7648 vs. DMSO	0.63	-1,32 to 3,51
Baseline vs. 2nd CFU Solid	0.95	-10,3 to 17,3		Baseline vs. 2nd CFU Solid	>0,99	-11,0 to 11,0		Baseline vs. 2nd CFU Solid	0.85	-13,2 to 6,12		KU0060648 vs. IDT Enh. 2	0.99	-2,71 to 2,13
Baseline vs. 28 days long density liquid CFU	<0,001	5,56 to 26,8		Baseline vs. 28 days long density liquid CFU	0.13	-15,8 to 1,20		Baseline vs. 28 days long density liquid CFU	<0,001	-18,3 to -3,43		KU0060648 vs. DMSO	>0,99	-2,37 to 2,47
1st CFU Solid vs. 2nd CFU Solid	>0,99	-15,1 to 13,7		1st CFU Solid vs. 2nd CFU Solid	>0,99	-11,2 to 11,8		1st CFU Solid vs. 2nd CFU Solid	>0,99	-9,68 to 10,5		IDT Enh. 2 vs. DMSO	0.98	-2,09 to 2,75
14 days long density liquid CFU vs. 28 days long density liquid CFU	0.02	1,77 to 24,5		14 days long density liquid CFU vs. 28 days long density liquid CFU	0.13	-16,9 to 1,30		14 days long density liquid CFU vs. 28 days long density liquid CFU	0.09	-15,3 to 0,64
KU0060648				KU0060648				KU0060648				Figure 5g
Baseline vs. 1st CFU Solid	0.98	-7,35 to 11,2		Baseline vs. 1st CFU Solid	>0,99	-7,26 to 7,61		Baseline vs. 1st CFU Solid	0.89	-8,62 to 4,39		CHAD 14 days low density liquid culture
Baseline vs. 14 days long density liquid CFU	>0,99	-8,07 to 10,5		Baseline vs. 14 days long density liquid CFU	0.93	-5,28 to 9,59		Baseline vs. 14 days long density liquid CFU	0.6	-9,89 to 3,12		Tukey's multiple comparisons test	Adjusted P Value	95,00% CI of diff,
Baseline vs. 2nd CFU Solid	0.86	-8,90 to 18,7		Baseline vs. 2nd CFU Solid	>0,99	-9,70 to 12,3		Baseline vs. 2nd CFU Solid	0.38	-15,9 to 3,44		Deletion
Baseline vs. 28 days long density liquid CFU	0.64	-5,35 to 15,8		Baseline vs. 28 days long density liquid CFU	0.62	-12,8 to 4,19		Baseline vs. 28 days long density liquid CFU	0.01	-16,3 to -1,45		AZD7648 vs. KU0060648	0.26	-1,20 to 6,71
1st CFU Solid vs. 2nd CFU Solid	0.98	-11,5 to 17,3		1st CFU Solid vs. 2nd CFU Solid	>0,99	-10,4 to 12,7		1st CFU Solid vs. 2nd CFU Solid	0.79	-14,2 to 5,98		AZD7648 vs. IDT Enh. 2	0.66	-2,24 to 5,67
14 days long density liquid CFU vs. 28 days long density liquid CFU	0.86	-7,36 to 15,4		14 days long density liquid CFU vs. 28 days long density liquid CFU	0.29	-15,5 to 2,66		14 days long density liquid CFU vs. 28 days long density liquid CFU	0.32	-13,5 to 2,48		AZD7648 vs. DMSO	0.65	-2,22 to 5,69
AZD7648				AZD7648				AZD7648				KU0060648 vs. IDT Enh. 2	0.9	-4,99 to 2,91
Baseline vs. 1st CFU Solid	0.99	-10,9 to 7,64		Baseline vs. 1st CFU Solid	0.87	-4,88 to 9,99		Baseline vs. 1st CFU Solid	>0,99	-7,41 to 5,60		KU0060648 vs. DMSO	0.9	-4,97 to 2,94
Baseline vs. 14 days long density liquid CFU	0.95	-6,94 to 11,6		Baseline vs. 14 days long density liquid CFU	0.72	-10,8 to 4,09		Baseline vs. 14 days long density liquid CFU	>0,99	-5,51 to 7,50		IDT Enh. 2 vs. DMSO	>0,99	-3,93 to 3,97
Baseline vs. 2nd CFU Solid	0.006	-31,3 to -3,70		Baseline vs. 2nd CFU Solid	0.03	0,87 to 22,9		Baseline vs. 2nd CFU Solid	0.49	-4,05 to 15,2		Amputation
Baseline vs. 28 days long density liquid CFU	>0,99	-12,2 to 9,01		Baseline vs. 28 days long density liquid CFU	0.94	-6,15 to 10,8		Baseline vs. 28 days long density liquid CFU	0.34	-12,4 to 2,42		AZD7648 vs. KU0060648	>0,99	-4,15 to 4,03
1st CFU Solid vs. 2nd CFU Solid	0.02	-30,2 to -1,44		1st CFU Solid vs. 2nd CFU Solid	0.17	-2,18 to 20,9		1st CFU Solid vs. 2nd CFU Solid	0.38	-3,58 to 16,6		AZD7648 vs. IDT Enh. 2	0.66	-2,32 to 5,87
14 days long density liquid CFU vs. 28 days long density liquid CFU	0.87	-15,3 to 7,45		14 days long density liquid CFU vs. 28 days long density liquid CFU	0.42	-3,44 to 14,8		14 days long density liquid CFU vs. 28 days long density liquid CFU	0.23	-14,0 to 1,98		AZD7648 vs. DMSO	0.79	-2,66 to 5,53
Figure 5b, c, d, e				Figure 5b, c, d, e				Figure 5b, c, d, e
HSPCs NHEJ Inhibitors CFU Editing				HSPCs NHEJ Inhibitors CFU Editing				HSPCs NHEJ Inhibitors CFU Editing
Tukey's multiple comparisons test	Adjusted P Value	95,00% CI of diff,		Tukey's multiple comparisons test	Adjusted P Value	95,00% CI of diff,		Tukey's multiple comparisons test	Adjusted P Value	95,00% CI of diff,
HDR between CFUs				NHEJ between CFUs				WT between CFUs
Baseline				Baseline				Baseline
DMSO vs. IDT Enh. V2	<0,001	-49,3 to -33,7		DMSO vs. IDT Enh. V2	<0,001	7,57 to 20,1		DMSO vs. IDT Enh. V2	<0,001	22,2 to 33,1
DMSO vs. KU0060648	<0,001	-40,6 to -25,0		DMSO vs. KU0060648	0.002	2,73 to 15,2		DMSO vs. KU0060648	<0,001	18,4 to 29,3
DMSO vs. AZD7648	<0,001	-46,0 to -30,3		DMSO vs. AZD7648	<0,001	4,03 to 16,5		DMSO vs. AZD7648	<0,001	22,4 to 33,3
IDT Enh. V2 vs. KU0060648	0.02	0,84 to 16,5		IDT Enh. V2 vs. KU0060648	0.19	-11,1 to 1,41		IDT Enh. V2 vs. KU0060648	0.27	-9,29 to 1,65
IDT Enh. V2 vs. AZD7648	0.68	-4,48 to 11,2		IDT Enh. V2 vs. AZD7648	0.45	-9,80 to 2,71		IDT Enh. V2 vs. AZD7648	>0,99	-5,26 to 5,68
KU0060648 vs. AZD7648	0.29	-13,1 to 2,50		KU0060648 vs. AZD7648	0.95	-4,96 to 7,54		KU0060648 vs. AZD7648	0.22	-1,45 to 9,50
1st CFU Solid				1st CFU Solid				1st CFU Solid
DMSO vs. IDT Enh. V2	<0,001	-43,2 to -24,0		DMSO vs. IDT Enh. V2	0.002	3,18 to 18,5		DMSO vs. IDT Enh. V2	<0,001	16,0 to 29,4
DMSO vs. KU0060648	<0,001	-36,8 to -17,7		DMSO vs. KU0060648	0.13	-1,16 to 14,2		DMSO vs. KU0060648	<0,001	14,0 to 27,4
DMSO vs. AZD7648	<0,001	-45,7 to -26,6		DMSO vs. AZD7648	0.004	2,51 to 17,8		DMSO vs. AZD7648	<0,001	19,3 to 32,7
IDT Enh. V2 vs. KU0060648	0.31	-3,22 to 15,9		IDT Enh. V2 vs. KU0060648	0.45	-12,0 to 3,31		IDT Enh. V2 vs. KU0060648	0.86	-8,71 to 4,69
IDT Enh. V2 vs. AZD7648	0.9	-12,1 to 7,02		IDT Enh. V2 vs. AZD7648	>0,99	-8,33 to 6,98		IDT Enh. V2 vs. AZD7648	0.59	-3,47 to 9,93
KU0060648 vs. AZD7648	0.08	-18,5 to 0,67		KU0060648 vs. AZD7648	0.59	-3,99 to 11,3		KU0060648 vs. AZD7648	0.18	-1,46 to 11,9
14 days long density liquid CFU				14 days long density liquid CFU				14 days long density liquid CFU
DMSO vs. IDT Enh. V2	<0,001	-48,7 to -29,5		DMSO vs. IDT Enh. V2	<0,001	7,93 to 23,2		DMSO vs. IDT Enh. V2	<0,001	16,8 to 30,2
DMSO vs. KU0060648	<0,001	-41,8 to -22,6		DMSO vs. KU0060648	<0,001	4,72 to 20,0		DMSO vs. KU0060648	<0,001	13,1 to 26,5
DMSO vs. AZD7648	<0,001	-46,0 to -26,8		DMSO vs. AZD7648	0.03	0,51 to 15,8		DMSO vs. AZD7648	<0,001	21,5 to 34,9
IDT Enh. V2 vs. KU0060648	0.24	-2,70 to 16,4		IDT Enh. V2 vs. KU0060648	0.69	-10,9 to 4,45		IDT Enh. V2 vs. KU0060648	0.48	-10,4 to 3,02
IDT Enh. V2 vs. AZD7648	0.88	-6,88 to 12,3		IDT Enh. V2 vs. AZD7648	0.06	-15,1 to 0,24		IDT Enh. V2 vs. AZD7648	0.26	-1,98 to 11,4
KU0060648 vs. AZD7648	0.66	-13,8 to 5,39		KU0060648 vs. AZD7648	0.48	-11,9 to 3,45		KU0060648 vs. AZD7648	0.008	1,70 to 15,1
2nd CFU Solid				2nd CFU Solid				2nd CFU Solid
DMSO vs. IDT Enh. V2	<0,001	-53,0 to -19,8		DMSO vs. IDT Enh. V2	0.04	0,40 to 26,9		DMSO vs. IDT Enh. V2	<0,001	11,1 to 34,4
DMSO vs. KU0060648	<0,001	-43,0 to -9,83		DMSO vs. KU0060648	0.19	-3,11 to 23,4		DMSO vs. KU0060648	0.002	4,64 to 27,9
DMSO vs. AZD7648	<0,001	-70,7 to -37,5		DMSO vs. AZD7648	<0,001	8,75 to 35,3		DMSO vs. AZD7648	<0,001	20,5 to 43,7
IDT Enh. V2 vs. KU0060648	0.4	-6,57 to 26,6		IDT Enh. V2 vs. KU0060648	0.9	-16,8 to 9,75		IDT Enh. V2 vs. KU0060648	0.46	-18,1 to 5,10
IDT Enh. V2 vs. AZD7648	0.03	-34,3 to -1,11		IDT Enh. V2 vs. AZD7648	0.36	-4,91 to 21,6		IDT Enh. V2 vs. AZD7648	0.16	-2,28 to 20,9
KU0060648 vs. AZD7648	<0,001	-44,3 to -11,1		KU0060648 vs. AZD7648	0.1	-1,40 to 25,1		KU0060648 vs. AZD7648	0.003	4,23 to 27,4
28 days long density liquid CFU				28 days long density liquid CFU				28 days long density liquid CFU
DMSO vs. IDT Enh. V2	<0,001	-43,3 to -19,8		DMSO vs. IDT Enh. V2	<0,001	9,30 to 28,0		DMSO vs. IDT Enh. V2	0.004	2,70 to 19,1
DMSO vs. KU0060648	<0,001	-45,5 to -22,1		DMSO vs. KU0060648	<0,001	7,45 to 26,2		DMSO vs. KU0060648	0.02	0,85 to 17,3
DMSO vs. AZD7648	<0,001	-57,7 to -34,2		DMSO vs. AZD7648	<0,001	15,4 to 34,1		DMSO vs. AZD7648	<0,001	8,75 to 25,2
IDT Enh. V2 vs. KU0060648	0.96	-14,0 to 9,47		IDT Enh. V2 vs. KU0060648	0.96	-11,2 to 7,53		IDT Enh. V2 vs. KU0060648	0.94	-10,0 to 6,36
IDT Enh. V2 vs. AZD7648	0.01	-26,1 to -2,68		IDT Enh. V2 vs. AZD7648	0.33	-3,32 to 15,4		IDT Enh. V2 vs. AZD7648	0.22	-2,15 to 14,3
KU0060648 vs. AZD7648	0.04	-23,9 to -0,42		KU0060648 vs. AZD7648	0.13	-1,48 to 17,3		KU0060648 vs. AZD7648	0.06	-0,31 to 16,1

### Sheet: FIG 6
Figure 6b				Figure 6g
Human Engraftment Unedited				Human Engraftment ADA2 Edited
Šídák's multiple comparisons test	Adjusted P Value	95,00% CI of diff,		Šídák's multiple comparisons test	Adjusted P Value	95,00% CI of diff,
Fresh - Expanded				RNP+ssODN - Mock
BM	>0,99	-30,06 to 31,35		BM	>0,99	-41,89 to 41,22
Spleen	0.68	-16,57 to 38,98		Spleen	0.89	-30,61 to 52,50
PB	0.57	-14,84 to 40,71		PB	0.98	-47,01 to 36,09
Figure 6c				Figure 6h
Human Engraftment Unedited CD19				Human Engraftment ADA2 Edited CD19
Šídák's multiple comparisons test	Adjusted P Value	95,00% CI of diff,		Šídák's multiple comparisons test	Adjusted P Value	95,00% CI of diff,
Fresh - Expanded				RNP+ssODN - Mock
Spleen	0.58	-4,46 to 10,31		BM	>0,99	-15,27 to 14,16
PB	0.44	-3,76 to 11,01		Spleen	0.59	-20,56 to 8,88
Figure 6d				Figure 6i
Human Engraftment Unedited CD33				Human Engraftment ADA2 Edited CD33
Šídák's multiple comparisons test	Adjusted P Value	95,00% CI of diff,		Šídák's multiple comparisons test	Adjusted P Value	95,00% CI of diff,
Fresh - Expanded				RNP+ssODN - Mock
Spleen	0.13	-0,04 to 0,37		BM	0.64	-2,39 to 5,10
PB	0.86	-0,16 to 0,25		Spleen	>0,99	-3,85 to 3,64
Figure 6e				Figure 6j
Human Engraftment Unedited CD34				Human Engraftment Unedited CD34
Šídák's multiple comparisons test	Adjusted P Value	95,00% CI of diff,		Šídák's multiple comparisons test	Adjusted P Value	95,00% CI of diff,
Fresh - Expanded				RNP+ssODN - Mock
CD34+	>0,99	-14,60 to 15,78		CD34+	>0,99	-11,6 to 7,83
CD38+	0.73	-7,912 to 22,47		CD38+	0.71	-4,93 to 14,5
CD38-	>0,99	-13,45 to 16,93		CD38-	>0,99	-7,65 to 11,8
LMPP	>0,99	-14,14 to 16,25		LMPP	0.94	-6,47 to 13,0
MPP	>0,99	-14,16 to 16,22		MPP	>0,99	-9,74 to 9,73
HSC	>0,99	-15,20 to 15,18		HSC	>0,99	-9,70 to 9,78

### Sheet: FIG 7
Figure 7a				Figure 7d
ADA2 Editing in engrafted mice organs				CHAD In Vivo
Tukey's multiple comparisons test	Adjusted P Value	95,00% CI of diff,		Unpaired t test	Adjusted P Value	95,00% CI of diff,
HDR				CHAD
Input vs. BM	0.09	-1,289 to 21,99		BM vs. Spleen	0.049	-6,03 to -0,020
Input vs. Spleen	0.31	-4,489 to 18,79
BM vs. Spleen	0.71	-12,91 to 6,509
NHEJ
Input vs. BM	0.09	-22,03 to 1,253
Input vs. Spleen	0.79	-14,83 to 8,453
BM vs. Spleen	0.19	-2,509 to 16,91
Figure 7b
ADA2 Editing in engrafted mice sorted bone marrow
Tukey's multiple comparisons test	Adjusted P Value	95,00% CI of diff,
HDR
Bulk vs. CD19+	>0,99	-21,01 to 19,98
Bulk vs. CD33+	>0,99	-21,40 to 19,60
Bulk vs. CD34+	>0,99	-20,96 to 20,03
CD19+ vs. CD33+	>0,99	-20,88 to 20,11
CD19+ vs. CD34+	>0,99	-20,45 to 20,55
CD33+ vs. CD34+	>0,99	-20,07 to 20,93
NHEJ
Bulk vs. CD19+	0.94	-24,83 to 16,17
Bulk vs. CD33+	>0,99	-19,58 to 21,42
Bulk vs. CD34+	>0,99	-19,64 to 21,35
CD19+ vs. CD33+	0.9	-15,25 to 25,75
CD19+ vs. CD34+	0.9	-15,31 to 25,68
CD33+ vs. CD34+	>0,99	-20,56 to 20,43
