## Supplementary material for "Editing of *ADA2* Point Mutation in Human Hematopoietic Stem Cells": Statistics Online Repository Figures

### Sheet: Online Repository FIG 15
Figure 15a				Figure 15d				Figure 15e
HSPCs KU0060648 Titration Viability				T cells NHEJ Inhibitors Viability				T cells NHEJ Inhibitors Proliferation
Dunnett's multiple comparisons test	Adjusted P Value	95,00% CI of diff,		Tukey's multiple comparisons test	Adjusted P Value	95,00% CI of diff,		Tukey's multiple comparisons test	Adjusted P Value	95,00% CI of diff,
24 hrs				24				24
DMSO vs. 0.125 µM	>0,99	-15,71 to 14,71		Mock EP+DMSO vs. RNP+ssODN+DMSO	0.34	-8,68 to 1,68		Mock EP+DMSO vs. RNP+ssODN+DMSO	>0,99	-0,48 to 0,40
DMSO vs. 0.250 µM	0.96	-18,87 to 11,54		Mock EP+DMSO vs. RNP+ssODN+IDT enh.v2 0.5uM	0.85	-3,26 to 7,10		Mock EP+DMSO vs. RNP+ssODN+IDT enh.v2 0.5uM	>0,99	-0,46 to 0,42
DMSO vs. 0.5 µM	0.92	-19,54 to 10,87		Mock EP+DMSO vs. RNP+ssODN+KU 0.5 uM	0.25	-1,35 to 9,01		Mock EP+DMSO vs. RNP+ssODN+KU 0.5 uM	>0,99	-0,47 to 0,41
DMSO vs. 0.75 µM	>0,99	-16,87 to 13,54		Mock EP+DMSO vs. RNP+ssODN+AZD7648 0.5 uM	<0,001	-14,8 to -4,40		Mock EP+DMSO vs. RNP+ssODN+AZD7648 0.5 uM	0.97	-0,54 to 0,34
DMSO vs. 1 µM	>0,99	-14,04 to 16,37		RNP+ssODN+DMSO vs. RNP+ssODN+IDT enh.v2 0.5uM	0.04	0,24 to 10,6		RNP+ssODN+DMSO vs. RNP+ssODN+IDT enh.v2 0.5uM	>0,99	-0,42 to 0,46
96 hrs				RNP+ssODN+DMSO vs. RNP+ssODN+KU 0.5 uM	0.001	2,15 to 12,5		RNP+ssODN+DMSO vs. RNP+ssODN+KU 0.5 uM	>0,99	-0,43 to 0,45
DMSO vs. 0.125 µM	0.74	-9,04 to 21,37		RNP+ssODN+DMSO vs. RNP+ssODN+AZD7648 0.5 uM	0.01	-11,3 to -0,91		RNP+ssODN+DMSO vs. RNP+ssODN+AZD7648 0.5 uM	>0,99	-0,51 to 0,37
DMSO vs. 0.250 µM	0.22	-4,04 to 26,37		RNP+ssODN+IDT enh.v2 0.5uM vs. RNP+ssODN+KU 0.5 uM	0.85	-3,26 to 7,10		RNP+ssODN+IDT enh.v2 0.5uM vs. RNP+ssODN+KU 0.5 uM	>0,99	-0,45 to 0,43
DMSO vs. 0.5 µM	0.52	-7,21 to 23,21		RNP+ssODN+IDT enh.v2 0.5uM vs. RNP+ssODN+AZD7648 0.5 uM	<0,001	-16,7 to -6,32		RNP+ssODN+IDT enh.v2 0.5uM vs. RNP+ssODN+AZD7648 0.5 uM	0.98	-0,53 to 0,35
DMSO vs. 0.75 µM	0.008	4,13 to 34,54		RNP+ssODN+KU 0.5 uM vs. RNP+ssODN+AZD7648 0.5 uM	<0,001	-18,6 to -8,24		RNP+ssODN+KU 0.5 uM vs. RNP+ssODN+AZD7648 0.5 uM	>0,99	-0,51 to 0,37
DMSO vs. 1 µM	0.004	5,29 to 35,71		48				48
				Mock EP+DMSO vs. RNP+ssODN+DMSO	0.78	-7,35 to 3,01		Mock EP+DMSO vs. RNP+ssODN+DMSO	0.85	-0,60 to 0,28
Figure 15b				Mock EP+DMSO vs. RNP+ssODN+IDT enh.v2 0.5uM	0.59	-2,43 to 7,93		Mock EP+DMSO vs. RNP+ssODN+IDT enh.v2 0.5uM	>0,99	-0,47 to 0,41
HSPCs KU0060648 Titration Proliferation				Mock EP+DMSO vs. RNP+ssODN+KU 0.5 uM	0.04	0,16 to 10,5		Mock EP+DMSO vs. RNP+ssODN+KU 0.5 uM	>0,99	-0,40 to 0,48
Dunnett's multiple comparisons test	Adjusted P Value	95,00% CI of diff,		Mock EP+DMSO vs. RNP+ssODN+AZD7648 0.5 uM	0.23	-9,10 to 1,26		Mock EP+DMSO vs. RNP+ssODN+AZD7648 0.5 uM	0.95	-0,55 to 0,33
24 hrs				RNP+ssODN+DMSO vs. RNP+ssODN+IDT enh.v2 0.5uM	0.07	-0,26 to 10,1		RNP+ssODN+DMSO vs. RNP+ssODN+IDT enh.v2 0.5uM	0.92	-0,31 to 0,57
DMSO vs. 0.125 µM	>0,99	-1,74 to 1,80		RNP+ssODN+DMSO vs. RNP+ssODN+KU 0.5 uM	<0,001	2,32 to 12,7		RNP+ssODN+DMSO vs. RNP+ssODN+KU 0.5 uM	0.73	-0,24 to 0,64
DMSO vs. 0.250 µM	>0,99	-1,79 to 1,74		RNP+ssODN+DMSO vs. RNP+ssODN+AZD7648 0.5 uM	0.89	-6,93 to 3,43		RNP+ssODN+DMSO vs. RNP+ssODN+AZD7648 0.5 uM	>0,99	-0,39 to 0,49
DMSO vs. 0.5 µM	>0,99	-1,72 to 1,81		RNP+ssODN+IDT enh.v2 0.5uM vs. RNP+ssODN+KU 0.5 uM	0.65	-2,60 to 7,76		RNP+ssODN+IDT enh.v2 0.5uM vs. RNP+ssODN+KU 0.5 uM	>0,99	-0,38 to 0,50
DMSO vs. 0.75 µM	>0,99	-1,76 to 1,77		RNP+ssODN+IDT enh.v2 0.5uM vs. RNP+ssODN+AZD7648 0.5 uM	0.004	-11,8 to -1,49		RNP+ssODN+IDT enh.v2 0.5uM vs. RNP+ssODN+AZD7648 0.5 uM	0.98	-0,53 to 0,35
DMSO vs. 1 µM	>0,99	-1,66 to 1,87		RNP+ssODN+KU 0.5 uM vs. RNP+ssODN+AZD7648 0.5 uM	<0,001	-14,4 to -4,07		RNP+ssODN+KU 0.5 uM vs. RNP+ssODN+AZD7648 0.5 uM	0.88	-0,59 to 0,29
96 hrs				72				72
DMSO vs. 0.125 µM	0.83	-1,22 to 2,31		Mock EP+DMSO vs. RNP+ssODN+DMSO	0.34	-8,68 to 1,68		Mock EP+DMSO vs. RNP+ssODN+DMSO	0.29	-0,75 to 0,13
DMSO vs. 0.250 µM	0.45	-0,84 to 2,69		Mock EP+DMSO vs. RNP+ssODN+IDT enh.v2 0.5uM	0.83	-3,18 to 7,18		Mock EP+DMSO vs. RNP+ssODN+IDT enh.v2 0.5uM	>0,99	-0,38 to 0,50
DMSO vs. 0.5 µM	0.18	-0,47 to 3,06		Mock EP+DMSO vs. RNP+ssODN+KU 0.5 uM	0.13	-0,76 to 9,60		Mock EP+DMSO vs. RNP+ssODN+KU 0.5 uM	0.79	-0,26 to 0,62
DMSO vs. 0.75 µM	0.08	-0,16 to 3,37		Mock EP+DMSO vs. RNP+ssODN+AZD7648 0.5 uM	0.67	-7,68 to 2,68		Mock EP+DMSO vs. RNP+ssODN+AZD7648 0.5 uM	>0,99	-0,50 to 0,38
DMSO vs. 1 µM	0.055	-0,03 to 3,50		RNP+ssODN+DMSO vs. RNP+ssODN+IDT enh.v2 0.5uM	0.03	0,32 to 10,7		RNP+ssODN+DMSO vs. RNP+ssODN+IDT enh.v2 0.5uM	0.15	-0,07 to 0,81
				RNP+ssODN+DMSO vs. RNP+ssODN+KU 0.5 uM	<0,001	2,74 to 13,1		RNP+ssODN+DMSO vs. RNP+ssODN+KU 0.5 uM	0.02	0,05 to 0,93
				RNP+ssODN+DMSO vs. RNP+ssODN+AZD7648 0.5 uM	0.98	-4,18 to 6,18		RNP+ssODN+DMSO vs. RNP+ssODN+AZD7648 0.5 uM	0.5	-0,18 to 0,70
				RNP+ssODN+IDT enh.v2 0.5uM vs. RNP+ssODN+KU 0.5 uM	0.7	-2,76 to 7,60		RNP+ssODN+IDT enh.v2 0.5uM vs. RNP+ssODN+KU 0.5 uM	0.94	-0,31 to 0,57
				RNP+ssODN+IDT enh.v2 0.5uM vs. RNP+ssODN+AZD7648 0.5 uM	0.12	-9,68 to 0,68		RNP+ssODN+IDT enh.v2 0.5uM vs. RNP+ssODN+AZD7648 0.5 uM	0.96	-0,55 to 0,33
				RNP+ssODN+KU 0.5 uM vs. RNP+ssODN+AZD7648 0.5 uM	0.003	-12,1 to -1,74		RNP+ssODN+KU 0.5 uM vs. RNP+ssODN+AZD7648 0.5 uM	0.57	-0,68 to 0,20
				96				96
				Mock EP+DMSO vs. RNP+ssODN+DMSO	0.98	-6,18 to 4,18		Mock EP+DMSO vs. RNP+ssODN+DMSO	0.01	-0,95 to -0,07
				Mock EP+DMSO vs. RNP+ssODN+IDT enh.v2 0.5uM	0.13	-0,76 to 9,60		Mock EP+DMSO vs. RNP+ssODN+IDT enh.v2 0.5uM	0.23	-0,11 to 0,77
				Mock EP+DMSO vs. RNP+ssODN+KU 0.5 uM	0.02	0,74 to 11,1		Mock EP+DMSO vs. RNP+ssODN+KU 0.5 uM	0.002	0,17 to 1,1
				Mock EP+DMSO vs. RNP+ssODN+AZD7648 0.5 uM	0.97	-6,35 to 4,01		Mock EP+DMSO vs. RNP+ssODN+AZD7648 0.5 uM	>0,99	-0,39 to 0,49
				RNP+ssODN+DMSO vs. RNP+ssODN+IDT enh.v2 0.5uM	0.04	0,24 to 10,6		RNP+ssODN+DMSO vs. RNP+ssODN+IDT enh.v2 0.5uM	<0,001	0,40 to 1,3
				RNP+ssODN+DMSO vs. RNP+ssODN+KU 0.5 uM	0.003	1,74 to 12,1		RNP+ssODN+DMSO vs. RNP+ssODN+KU 0.5 uM	<0,001	0,68 to 1,6
				RNP+ssODN+DMSO vs. RNP+ssODN+AZD7648 0.5 uM	>0,99	-5,35 to 5,01		RNP+ssODN+DMSO vs. RNP+ssODN+AZD7648 0.5 uM	0.005	0,12 to 1,0
				RNP+ssODN+IDT enh.v2 0.5uM vs. RNP+ssODN+KU 0.5 uM	0.93	-3,68 to 6,68		RNP+ssODN+IDT enh.v2 0.5uM vs. RNP+ssODN+KU 0.5 uM	0.42	-0,16 to 0,72
				RNP+ssODN+IDT enh.v2 0.5uM vs. RNP+ssODN+AZD7648 0.5 uM	0.03	-10,8 to -0,41		RNP+ssODN+IDT enh.v2 0.5uM vs. RNP+ssODN+AZD7648 0.5 uM	0.38	-0,73 to 0,15
				RNP+ssODN+KU 0.5 uM vs. RNP+ssODN+AZD7648 0.5 uM	0.002	-12,3 to -1,90		RNP+ssODN+KU 0.5 uM vs. RNP+ssODN+AZD7648 0.5 uM	0.005	-1,0 to -0,12

### Sheet: Online Repository FIG 16
Figure 16a				Figure 16b				Figure 16c
Incucyte every 24 hrs				Incucyte every 12 hrs				Incucyte every 6 hrs
Tukey's multiple comparisons test	Adjusted P Value	95,00% CI of diff,		Tukey's multiple comparisons test	Adjusted P Value	95,00% CI of diff,		Tukey's multiple comparisons test	Adjusted P Value	95,00% CI of diff,
0				0				0
Mock vs. DMSO	0.4	-699,4 to 163,2		Mock vs. DMSO	0.26	-637,1 to 100,9		Mock vs. DMSO	0.16	-595,0 to 58,79
Mock vs. IDT Enh.V2	0.87	-577,8 to 284,8		Mock vs. IDT Enh.V2	0.8	-515,5 to 222,5		Mock vs. IDT Enh.V2	0.73	-473,4 to 180,4
Mock vs. KU0060648	0.8	-597,8 to 264,8		Mock vs. KU0060648	0.71	-535,5 to 202,5		Mock vs. KU0060648	0.62	-493,4 to 160,4
Mock vs. AZD7648	0.65	-637,5 to 225,1		Mock vs. AZD7648	0.52	-575,2 to 162,8		Mock vs. AZD7648	0.41	-533,1 to 120,7
DMSO vs. IDT Enh.V2	0.93	-309,7 to 552,9		DMSO vs. IDT Enh.V2	0.89	-247,4 to 490,6		DMSO vs. IDT Enh.V2	0.84	-205,3 to 448,5
DMSO vs. KU0060648	0.96	-329,7 to 532,9		DMSO vs. KU0060648	0.94	-267,4 to 470,6		DMSO vs. KU0060648	0.91	-225,3 to 428,5
DMSO vs. AZD7648	>0,99	-369,4 to 493,2		DMSO vs. AZD7648	0.99	-307,1 to 430,9		DMSO vs. AZD7648	0.98	-265,0 to 388,8
IDT Enh.V2 vs. KU0060648	>0,99	-451,3 to 411,3		IDT Enh.V2 vs. KU0060648	>0,99	-389,0 to 349,0		IDT Enh.V2 vs. KU0060648	>0,99	-346,9 to 306,9
IDT Enh.V2 vs. AZD7648	>0,99	-491,0 to 371,6		IDT Enh.V2 vs. AZD7648	>0,99	-428,8 to 309,3		IDT Enh.V2 vs. AZD7648	0.99	-386,6 to 267,2
KU0060648 vs. AZD7648	>0,99	-471,0 to 391,6		KU0060648 vs. AZD7648	>0,99	-408,7 to 329,3		KU0060648 vs. AZD7648	>0,99	-366,6 to 287,2
24				12				6
Mock vs. DMSO	0.15	-784,2 to 78,45		Mock vs. DMSO	0.05	-740,5 to -2,469		Mock vs. DMSO	0.07	-640,9 to 12,90
Mock vs. IDT Enh.V2	0.99	-505,2 to 357,4		Mock vs. IDT Enh.V2	0.63	-553,4 to 184,6		Mock vs. IDT Enh.V2	0.68	-483,5 to 170,3
Mock vs. KU0060648	0.87	-577,9 to 284,7		Mock vs. KU0060648	0.38	-605,5 to 132,5		Mock vs. KU0060648	0.5	-516,7 to 137,1
Mock vs. AZD7648	0.48	-680,1 to 182,5		Mock vs. AZD7648	0.16	-672,0 to 66,01		Mock vs. AZD7648	0.24	-572,5 to 81,34
DMSO vs. IDT Enh.V2	0.36	-152,3 to 710,3		DMSO vs. IDT Enh.V2	0.62	-181,9 to 556,1		DMSO vs. IDT Enh.V2	0.67	-169,5 to 484,3
DMSO vs. KU0060648	0.65	-225,1 to 637,5		DMSO vs. KU0060648	0.84	-234,0 to 504,0		DMSO vs. KU0060648	0.83	-202,7 to 451,1
DMSO vs. AZD7648	0.96	-327,2 to 535,4		DMSO vs. AZD7648	0.99	-300,5 to 437,5		DMSO vs. AZD7648	0.98	-258,5 to 395,3
IDT Enh.V2 vs. KU0060648	0.99	-504,0 to 358,6		IDT Enh.V2 vs. KU0060648	>0,99	-421,1 to 316,9		IDT Enh.V2 vs. KU0060648	>0,99	-360,1 to 293,7
IDT Enh.V2 vs. AZD7648	0.77	-606,2 to 256,4		IDT Enh.V2 vs. AZD7648	0.9	-487,6 to 250,4		IDT Enh.V2 vs. AZD7648	0.94	-415,9 to 237,9
KU0060648 vs. AZD7648	0.96	-533,4 to 329,2		KU0060648 vs. AZD7648	0.99	-435,5 to 302,5		KU0060648 vs. AZD7648	0.99	-382,6 to 271,2
48				24				12
Mock vs. DMSO	0.86	-581,6 to 281,0		Mock vs. DMSO	0.07	-721,9 to 16,16		Mock vs. DMSO	0.02	-698,4 to -44,58
Mock vs. IDT Enh.V2	>0,99	-401,7 to 460,9		Mock vs. IDT Enh.V2	0.98	-442,9 to 295,1		Mock vs. IDT Enh.V2	0.53	-511,3 to 142,5
Mock vs. KU0060648	0.99	-502,9 to 359,7		Mock vs. KU0060648	0.8	-515,6 to 222,4		Mock vs. KU0060648	0.27	-563,4 to 90,42
Mock vs. AZD7648	>0,99	-392,6 to 470,0		Mock vs. AZD7648	0.33	-617,8 to 120,2		Mock vs. AZD7648	0.08	-629,9 to 23,90
DMSO vs. IDT Enh.V2	0.76	-251,5 to 611,2		DMSO vs. IDT Enh.V2	0.22	-90,05 to 648,0		DMSO vs. IDT Enh.V2	0.51	-139,8 to 514,0
DMSO vs. KU0060648	0.98	-352,6 to 510,0		DMSO vs. KU0060648	0.52	-162,8 to 575,2		DMSO vs. KU0060648	0.78	-191,9 to 461,9
DMSO vs. AZD7648	0.72	-242,3 to 620,3		DMSO vs. AZD7648	0.93	-264,9 to 473,1		DMSO vs. AZD7648	0.98	-258,4 to 395,4
IDT Enh.V2 vs. KU0060648	0.96	-532,4 to 330,2		IDT Enh.V2 vs. KU0060648	0.98	-441,8 to 296,3		IDT Enh.V2 vs. KU0060648	>0,99	-379,0 to 274,8
IDT Enh.V2 vs. AZD7648	>0,99	-422,2 to 440,4		IDT Enh.V2 vs. AZD7648	0.68	-543,9 to 194,1		IDT Enh.V2 vs. AZD7648	0.85	-445,5 to 208,3
KU0060648 vs. AZD7648	0.95	-321,0 to 541,6		KU0060648 vs. AZD7648	0.94	-471,2 to 266,9		KU0060648 vs. AZD7648	0.98	-393,4 to 260,4
72				36				18
Mock vs. DMSO	0.36	-151,9 to 710,7		Mock vs. DMSO	0.19	-660,4 to 77,64		Mock vs. DMSO	0.02	-703,5 to -49,69
Mock vs. IDT Enh.V2	0.31	-725,7 to 136,9		Mock vs. IDT Enh.V2	>0,99	-316,3 to 421,8		Mock vs. IDT Enh.V2	0.74	-470,8 to 183,0
Mock vs. KU0060648	0.84	-588,0 to 274,6		Mock vs. KU0060648	>0,99	-429,9 to 308,2		Mock vs. KU0060648	0.41	-533,1 to 120,7
Mock vs. AZD7648	0.98	-342,9 to 519,7		Mock vs. AZD7648	0.86	-498,0 to 240,0		Mock vs. AZD7648	0.12	-609,6 to 44,16
DMSO vs. IDT Enh.V2	0.004	-1005 to -142,4		DMSO vs. IDT Enh.V2	0.08	-24,90 to 713,1		DMSO vs. IDT Enh.V2	0.29	-94,23 to 559,6
DMSO vs. KU0060648	0.046	-867,4 to -4,77		DMSO vs. KU0060648	0.41	-138,5 to 599,5		DMSO vs. KU0060648	0.6	-156,5 to 497,3
DMSO vs. AZD7648	0.71	-622,3 to 240,3		DMSO vs. AZD7648	0.73	-206,6 to 531,4		DMSO vs. AZD7648	0.93	-233,0 to 420,8
IDT Enh.V2 vs. KU0060648	0.89	-293,6 to 569,0		IDT Enh.V2 vs. KU0060648	0.91	-482,6 to 255,4		IDT Enh.V2 vs. KU0060648	0.98	-389,2 to 264,6
IDT Enh.V2 vs. AZD7648	0.1	-48,56 to 814,0		IDT Enh.V2 vs. AZD7648	0.64	-550,7 to 187,3		IDT Enh.V2 vs. AZD7648	0.77	-465,7 to 188,1
KU0060648 vs. AZD7648	0.49	-186,2 to 676,4		KU0060648 vs. AZD7648	0.99	-437,1 to 300,9		KU0060648 vs. AZD7648	0.97	-403,4 to 250,4
				48				24
				Mock vs. DMSO	0.78	-519,3 to 218,8		Mock vs. DMSO	0.03	-679,8 to -25,95
				Mock vs. IDT Enh.V2	>0,99	-339,4 to 398,6		Mock vs. IDT Enh.V2	0.97	-400,8 to 253,0
				Mock vs. KU0060648	0.98	-440,6 to 297,5		Mock vs. KU0060648	0.73	-473,5 to 180,3
				Mock vs. AZD7648	>0,99	-330,3 to 407,8		Mock vs. AZD7648	0.22	-575,7 to 78,12
				DMSO vs. IDT Enh.V2	0.65	-189,2 to 548,9		DMSO vs. IDT Enh.V2	0.13	-47,94 to 605,9
				DMSO vs. KU0060648	0.98	-290,3 to 447,7		DMSO vs. KU0060648	0.41	-120,7 to 533,1
				DMSO vs. AZD7648	0.61	-180,0 to 558,0		DMSO vs. AZD7648	0.9	-222,8 to 431,0
				IDT Enh.V2 vs. KU0060648	0.94	-470,2 to 267,9		IDT Enh.V2 vs. KU0060648	0.97	-399,6 to 254,2
				IDT Enh.V2 vs. AZD7648	>0,99	-359,9 to 378,2		IDT Enh.V2 vs. AZD7648	0.58	-501,8 to 152,0
				KU0060648 vs. AZD7648	0.92	-258,7 to 479,3		KU0060648 vs. AZD7648	0.91	-429,0 to 224,8
				60				30
				Mock vs. DMSO	>0,99	-316,8 to 421,2		Mock vs. DMSO	0.049	-654,7 to -0,8772
				Mock vs. IDT Enh.V2	0.53	-574,4 to 163,6		Mock vs. IDT Enh.V2	>0,99	-329,2 to 324,6
				Mock vs. KU0060648	0.68	-542,8 to 195,3		Mock vs. KU0060648	0.92	-426,7 to 227,1
				Mock vs. AZD7648	0.98	-295,3 to 442,7		Mock vs. AZD7648	0.45	-526,2 to 127,6
				DMSO vs. IDT Enh.V2	0.3	-626,6 to 111,4		DMSO vs. IDT Enh.V2	0.05	-1,456 to 652,3
				DMSO vs. KU0060648	0.43	-595,0 to 143,0		DMSO vs. KU0060648	0.31	-98,94 to 554,9
				DMSO vs. AZD7648	>0,99	-347,6 to 390,5		DMSO vs. AZD7648	0.81	-198,4 to 455,4
				IDT Enh.V2 vs. KU0060648	>0,99	-337,3 to 400,7		IDT Enh.V2 vs. KU0060648	0.92	-424,4 to 229,4
				IDT Enh.V2 vs. AZD7648	0.22	-89,94 to 648,1		IDT Enh.V2 vs. AZD7648	0.46	-523,8 to 130,0
				KU0060648 vs. AZD7648	0.34	-121,6 to 616,4		KU0060648 vs. AZD7648	0.92	-426,3 to 227,5
				72				36
				Mock vs. DMSO	0.22	-89,64 to 648,4		Mock vs. DMSO	0.1	-618,3 to 35,53
				Mock vs. IDT Enh.V2	0.18	-663,4 to 74,64		Mock vs. IDT Enh.V2	>0,99	-274,2 to 379,6
				Mock vs. KU0060648	0.76	-525,7 to 212,3		Mock vs. KU0060648	0.99	-387,8 to 266,0
				Mock vs. AZD7648	0.96	-280,6 to 457,4		Mock vs. AZD7648	0.81	-455,9 to 197,9
				DMSO vs. IDT Enh.V2	<0,001	-942,8 to -204,7		DMSO vs. IDT Enh.V2	0.03	17,21 to 671,0
				DMSO vs. KU0060648	0.01	-805,1 to -67,06		DMSO vs. KU0060648	0.3	-96,38 to 557,4
				DMSO vs. AZD7648	0.6	-560,0 to 178,0		DMSO vs. AZD7648	0.65	-164,5 to 489,3
				IDT Enh.V2 vs. KU0060648	0.83	-231,3 to 506,7		IDT Enh.V2 vs. KU0060648	0.87	-440,5 to 213,3
				IDT Enh.V2 vs. AZD7648	0.04	13,73 to 751,8		IDT Enh.V2 vs. AZD7648	0.54	-508,6 to 145,2
				KU0060648 vs. AZD7648	0.35	-123,9 to 614,1		KU0060648 vs. AZD7648	0.98	-395,0 to 258,8
								42
								Mock vs. DMSO	0.47	-521,8 to 132,0
								Mock vs. IDT Enh.V2	0.98	-258,1 to 395,7
								Mock vs. KU0060648	>0,99	-379,3 to 274,5
								Mock vs. AZD7648	>0,99	-379,1 to 274,7
								DMSO vs. IDT Enh.V2	0.17	-63,20 to 590,6
								DMSO vs. KU0060648	0.75	-184,5 to 469,3
								DMSO vs. AZD7648	0.75	-184,2 to 469,6
								IDT Enh.V2 vs. KU0060648	0.84	-448,2 to 205,6
								IDT Enh.V2 vs. AZD7648	0.84	-447,9 to 205,9
								KU0060648 vs. AZD7648	>0,99	-326,7 to 327,1
								48
								Mock vs. DMSO	0.71	-477,2 to 176,6
								Mock vs. IDT Enh.V2	>0,99	-297,3 to 356,5
								Mock vs. KU0060648	0.97	-398,5 to 255,3
								Mock vs. AZD7648	>0,99	-288,2 to 365,6
								DMSO vs. IDT Enh.V2	0.55	-147,0 to 506,8
								DMSO vs. KU0060648	0.96	-248,2 to 405,6
								DMSO vs. AZD7648	0.5	-137,9 to 515,9
								IDT Enh.V2 vs. KU0060648	0.91	-428,0 to 225,8
								IDT Enh.V2 vs. AZD7648	>0,99	-317,8 to 336,0
								KU0060648 vs. AZD7648	0.88	-216,6 to 437,2
								54
								Mock vs. DMSO	>0,99	-309,7 to 344,1
								Mock vs. IDT Enh.V2	0.99	-270,5 to 383,3
								Mock vs. KU0060648	>0,99	-361,4 to 292,4
								Mock vs. AZD7648	0.55	-147,7 to 506,1
								DMSO vs. IDT Enh.V2	>0,99	-287,7 to 366,1
								DMSO vs. KU0060648	>0,99	-378,6 to 275,2
								DMSO vs. AZD7648	0.65	-164,9 to 488,9
								IDT Enh.V2 vs. KU0060648	0.94	-417,8 to 236,0
								IDT Enh.V2 vs. AZD7648	0.84	-204,1 to 449,7
								KU0060648 vs. AZD7648	0.37	-113,2 to 540,6
								60
								Mock vs. DMSO	>0,99	-274,7 to 379,1
								Mock vs. IDT Enh.V2	0.41	-532,3 to 121,5
								Mock vs. KU0060648	0.58	-500,6 to 153,2
								Mock vs. AZD7648	0.97	-253,2 to 400,6
								DMSO vs. IDT Enh.V2	0.19	-584,5 to 69,27
								DMSO vs. KU0060648	0.32	-552,9 to 100,9
								DMSO vs. AZD7648	>0,99	-305,5 to 348,3
								IDT Enh.V2 vs. KU0060648	>0,99	-295,2 to 358,6
								IDT Enh.V2 vs. AZD7648	0.13	-47,83 to 606,0
								KU0060648 vs. AZD7648	0.23	-79,49 to 574,3
								66
								Mock vs. DMSO	0.86	-211,2 to 442,6
								Mock vs. IDT Enh.V2	0.01	-704,5 to -50,69
								Mock vs. KU0060648	0.01	-705,6 to -51,77
								Mock vs. AZD7648	0.99	-267,2 to 386,6
								DMSO vs. IDT Enh.V2	<0,001	-820,2 to -166,4
								DMSO vs. KU0060648	<0,001	-821,2 to -167,4
								DMSO vs. AZD7648	0.99	-382,9 to 270,9
								IDT Enh.V2 vs. KU0060648	>0,99	-328,0 to 325,8
								IDT Enh.V2 vs. AZD7648	0.003	110,4 to 764,2
								KU0060648 vs. AZD7648	0.003	111,4 to 765,2
								72
								Mock vs. DMSO	0.13	-47,53 to 606,3
								Mock vs. IDT Enh.V2	0.1	-621,3 to 32,53
								Mock vs. KU0060648	0.68	-483,6 to 170,2
								Mock vs. AZD7648	0.94	-238,5 to 415,3
								DMSO vs. IDT Enh.V2	<0,001	-900,6 to -246,8
								DMSO vs. KU0060648	0.003	-763,0 to -109,2
								DMSO vs. AZD7648	0.49	-517,9 to 135,9
								IDT Enh.V2 vs. KU0060648	0.77	-189,2 to 464,6
								IDT Enh.V2 vs. AZD7648	0.01	55,84 to 709,6
								KU0060648 vs. AZD7648	0.24	-81,83 to 572,0

### Sheet: Online Repository FIG 17
Figure 17a				Figure 17b				Figure 17c
HSPCs p53 Inhibitors Editing				T cells p53 inibitors Editing				Fibroblasts p53 inibitors Editing
Tukey's multiple comparisons test	Adjusted P Value	95,00% CI of diff,		Tukey's multiple comparisons test	Adjusted P Value	95,00% CI of diff,		Tukey's multiple comparisons test	Adjusted P Value	95,00% CI of diff,
HDR				HDR				HDR
RNP vs. RNP+EGFP	0.82	-23,58 to 10,60		RNP vs. RNP+EGFP	0.02	-13,3 to -0,83		RNP vs. RNP+EGFP	0.66	-9,5 to 3,3
RNP vs. RNP+GSE56	0.8	-23,77 to 10,41		RNP vs. RNP+GSE56	0.03	-12,8 to -0,34		RNP vs. RNP+GSE56	0.14	-13 to 1,2
RNP vs. RNP+Ad5	0.83	-23,44 to 10,73		RNP vs. RNP+Ad5	0.49	-9,78 to 2,66		RNP vs. RNP+Ad5	0.96	-9,1 to 5,5
RNP vs. RNP+i53	>0,99	-19,46 to 14,72		RNP vs. RNP+i53	0.41	-10,1 to 2,37		RNP vs. RNP+i53	>0,99	-7,6 to 7,0
RNP+EGFP vs. RNP+GSE56	>0,99	-17,28 to 16,90		RNP+EGFP vs. RNP+GSE56	>0,99	-5,73 to 6,71		RNP+EGFP vs. RNP+GSE56	0.74	-10 to 3,9
RNP+EGFP vs. RNP+Ad5	>0,99	-16,96 to 17,22		RNP+EGFP vs. RNP+Ad5	0.51	-2,73 to 9,71		RNP+EGFP vs. RNP+Ad5	0.99	-5,6 to 8,2
RNP+EGFP vs. RNP+i53	0.96	-12,97 to 21,21		RNP+EGFP vs. RNP+i53	0.6	-3,02 to 9,42		RNP+EGFP vs. RNP+i53	0.8	-4,1 to 9,7
RNP+GSE56 vs. RNP+Ad5	>0,99	-16,76 to 17,42		RNP+GSE56 vs. RNP+Ad5	0.65	-3,22 to 9,22		RNP+GSE56 vs. RNP+Ad5	0.54	-3,5 to 12
RNP+GSE56 vs. RNP+i53	0.95	-12,78 to 21,40		RNP+GSE56 vs. RNP+i53	0.73	-3,51 to 8,93		RNP+GSE56 vs. RNP+i53	0.24	-2,0 to 14
RNP+Ad5 vs. RNP+i53	0.96	-13,10 to 21,08		RNP+Ad5 vs. RNP+i53	>0,99	-6,51 to 5,93		RNP+Ad5 vs. RNP+i53	0.98	-6,3 to 9,3
NHEJ				NHEJ				NHEJ
RNP vs. RNP+EGFP	0.84	-10,81 to 23,37		RNP vs. RNP+EGFP	0.43	-10,0 to 2,44		RNP vs. RNP+EGFP	0.91	-8,0 to 4,3
RNP vs. RNP+GSE56	0.88	-11,39 to 22,79		RNP vs. RNP+GSE56	0.93	-7,99 to 4,45		RNP vs. RNP+GSE56	0.006	-16 to -1,8
RNP vs. RNP+Ad5	>0,99	-14,39 to 19,78		RNP vs. RNP+Ad5	0.36	-10,3 to 2,15		RNP vs. RNP+Ad5	0.45	-2,8 to 11
RNP vs. RNP+i53	0.85	-11,03 to 23,15		RNP vs. RNP+i53	0.93	-7,97 to 4,47		RNP vs. RNP+i53	0.63	-11 to 3,5
RNP+EGFP vs. RNP+GSE56	>0,99	-17,66 to 16,52		RNP+EGFP vs. RNP+GSE56	0.89	-4,22 to 8,22		RNP+EGFP vs. RNP+GSE56	0.04	-14 to -0,14
RNP+EGFP vs. RNP+Ad5	0.98	-20,67 to 13,51		RNP+EGFP vs. RNP+Ad5	>0,99	-6,51 to 5,93		RNP+EGFP vs. RNP+Ad5	0.1	-0,72 to 13
RNP+EGFP vs. RNP+i53	>0,99	-17,30 to 16,87		RNP+EGFP vs. RNP+i53	0.89	-4,19 to 8,25		RNP+EGFP vs. RNP+i53	0.96	-8,7 to 5,2
RNP+GSE56 vs. RNP+Ad5	0.99	-20,10 to 14,08		RNP+GSE56 vs. RNP+Ad5	0.83	-8,52 to 3,92		RNP+GSE56 vs. RNP+Ad5	<0,001	5,5 to 21
RNP+GSE56 vs. RNP+i53	>0,99	-16,73 to 17,45		RNP+GSE56 vs. RNP+i53	>0,99	-6,20 to 6,24		RNP+GSE56 vs. RNP+i53	0.33	-2,5 to 13
RNP+Ad5 vs. RNP+i53	0.98	-13,72 to 20,46		RNP+Ad5 vs. RNP+i53	0.83	-3,90 to 8,54		RNP+Ad5 vs. RNP+i53	0.04	-16 to -0,11
Figure 17d				Figure 17e				Figure 17f
HSPCs mRNA Editing				T cells mRNA Editing + AZD7648				Fibroblasts mRNA Editing + AZD7648
Tukey's multiple comparisons test	Adjusted P Value	95,00% CI of diff,		Tukey's multiple comparisons test	Adjusted P Value	95,00% CI of diff,		Tukey's multiple comparisons test	Adjusted P Value	95,00% CI of diff,
HDR				HDR				HDR
RNP+DMSO vs. mRNA+DMSO	<0,001	27 to 36		RNP+DMSO vs. mRNA+DMSO	<0,001	15 to 24		RNP+DMSO vs. mRNA+DMSO	0.18	-1,7 to 10
RNP+DMSO vs. mRNA+AZD7648	<0,001	21 to 30		RNP+DMSO vs. mRNA+AZD7648	<0,001	15 to 24		RNP+DMSO vs. mRNA+AZD7648	0.03	-13 to -0,70
mRNA+DMSO vs. mRNA+AZD7648	0.009	-10 to -1,3		mRNA+DMSO vs. mRNA+AZD7648	>0,99	-4,8 to 4,7		mRNA+DMSO vs. mRNA+AZD7648	0.001	-17 to -5,1
NHEJ				NHEJ				NHEJ
RNP+DMSO vs. mRNA+DMSO	<0,001	20 to 29		RNP+DMSO vs. mRNA+DMSO	<0,001	13 to 23		RNP+DMSO vs. mRNA+DMSO	0.11	-1,0 to 11
RNP+DMSO vs. mRNA+AZD7648	<0,001	18 to 28		RNP+DMSO vs. mRNA+AZD7648	<0,001	13 to 23		RNP+DMSO vs. mRNA+AZD7648	0.64	-4,0 to 8,2
mRNA+DMSO vs. mRNA+AZD7648	0.62	-6,3 to 2,8		mRNA+DMSO vs. mRNA+AZD7648	>0,99	-4,8 to 4,6		mRNA+DMSO vs. mRNA+AZD7648	0.42	-9,1 to 3,1

### Sheet: Online Repository FIG 18
Figure 18a				Figure 18d
T cells mRNA Presence of ssODN				T cells mRNA Viability with 3' 2xPT modfied ssODN
Tukey's multiple comparisons test	Adjusted P Value	95,00% CI of diff,		Tukey's multiple comparisons test	Adjusted P Value	95,00% CI of diff,		Adjusted P Value	95,00% CI of diff,
(-) ssODN				24			72
Cap0 vs. Cap1	<0,001	-13 to -4,9		Mock vs. RNP+ssODN	<0,001	6,9 to 20	Mock vs. RNP+ssODN	0.16	-1,1 to 12
Cap0 vs. RNP	<0,001	-15 to -6,4		Mock vs. mRNA	0.83	-3,8 to 9,1	Mock vs. mRNA	>0,99	-6,4 to 6,4
Cap1 vs. RNP	0.64	-5,6 to 2,6		Mock vs. mRNA+sgRNA	>0,99	-6,1 to 6,8	Mock vs. mRNA+sgRNA	>0,99	-5,1 to 7,8
(+) ADA2				Mock vs. mRNA+ssODN	<0,001	9,6 to 22	Mock vs. mRNA+ssODN	0.47	-2,4 to 10
Cap0 vs. Cap1	0.29	-6,7 to 1,6		Mock vs. mRNA+sgRNA+ssODN	<0,001	17 to 29	Mock vs. mRNA+sgRNA+ssODN	<0,001	12 to 25
Cap0 vs. RNP	<0,001	-13 to -4,9		RNP+ssODN vs. mRNA	<0,001	-17 to -4,2	RNP+ssODN vs. mRNA	0.16	-12 to 1,1
Cap1 vs. RNP	0.002	-11 to -2,3		RNP+ssODN vs. mRNA+sgRNA	<0,001	-19 to -6,6	RNP+ssODN vs. mRNA+sgRNA	0.47	-10 to 2,4
(+) FANCF				RNP+ssODN vs. mRNA+ssODN	0.83	-3,8 to 9,1	RNP+ssODN vs. mRNA+ssODN	>0,99	-7,8 to 5,1
Cap0 vs. Cap1	0.85	-5,0 to 3,2		RNP+ssODN vs. mRNA+sgRNA+ssODN	<0,001	3,2 to 16	RNP+ssODN vs. mRNA+sgRNA+ssODN	<0,001	6,9 to 20
Cap0 vs. RNP	<0,001	-17 to -9,2		mRNA vs. mRNA+sgRNA	0.9	-8,8 to 4,1	mRNA vs. mRNA+sgRNA	>0,99	-5,1 to 7,8
Cap1 vs. RNP	<0,001	-17 to -8,3		mRNA vs. mRNA+ssODN	<0,001	6,9 to 20	mRNA vs. mRNA+ssODN	0.47	-2,4 to 10
(+) RNF2				mRNA vs. mRNA+sgRNA+ssODN	<0,001	14 to 27	mRNA vs. mRNA+sgRNA+ssODN	<0,001	12 to 25
Cap0 vs. Cap1	0.27	-6,8 to 1,5		mRNA+sgRNA vs. mRNA+ssODN	<0,001	9,2 to 22	mRNA+sgRNA vs. mRNA+ssODN	0.83	-3,8 to 9,1
Cap0 vs. RNP	<0,001	-17 to -8,7		mRNA+sgRNA vs. mRNA+sgRNA+ssODN	<0,001	16 to 29	mRNA+sgRNA vs. mRNA+sgRNA+ssODN	<0,001	11 to 24
Cap1 vs. RNP	<0,001	-14 to -6,0		mRNA+ssODN vs. mRNA+sgRNA+ssODN	0.02	0,58 to 13	mRNA+ssODN vs. mRNA+sgRNA+ssODN	<0,001	8,2 to 21
				48			96
Figure 18b				Mock vs. RNP+ssODN	<0,001	2,7 to 16	Mock vs. RNP+ssODN	0.47	-2,4 to 10
T cells mRNA Cap Structure				Mock vs. mRNA	0.98	-4,9 to 7,9	Mock vs. mRNA	>0,99	-5,9 to 6,9
Tukey's multiple comparisons test	Adjusted P Value	95,00% CI of diff,		Mock vs. mRNA+sgRNA	0.97	-4,8 to 8,1	Mock vs. mRNA+sgRNA	>0,99	-5,4 to 7,4
Cap0 vs. Cap1	0.1	-1,8 to 0,17		Mock vs. mRNA+ssODN	<0,001	4,2 to 17	Mock vs. mRNA+ssODN	0.16	-1,1 to 12
Cap0 vs. RNP	<0,001	-6,6 to -4,7		Mock vs. mRNA+sgRNA+ssODN	<0,001	14 to 26	Mock vs. mRNA+sgRNA+ssODN	<0,001	9,4 to 22
Cap1 vs. RNP	<0,001	-5,9 to -3,9		RNP+ssODN vs. mRNA	0.01	-14 to -1,2	RNP+ssODN vs. mRNA	0.61	-9,9 to 2,9
				RNP+ssODN vs. mRNA+sgRNA	0.01	-14 to -1,1	RNP+ssODN vs. mRNA+sgRNA	0.75	-9,4 to 3,4
Figure 18c				RNP+ssODN vs. mRNA+ssODN	0.98	-4,9 to 7,9	RNP+ssODN vs. mRNA+ssODN	>0,99	-5,1 to 7,8
T cells mRNA Editing with 3' 2xPT modfied ssODN				RNP+ssODN vs. mRNA+sgRNA+ssODN	<0,001	4,4 to 17	RNP+ssODN vs. mRNA+sgRNA+ssODN	<0,001	5,4 to 18
Šídák's multiple comparisons test	Adjusted P Value	95,00% CI of diff,		mRNA vs. mRNA+sgRNA	>0,99	-6,3 to 6,6	mRNA vs. mRNA+sgRNA	>0,99	-5,9 to 6,9
HDR				mRNA vs. mRNA+ssODN	<0,001	2,7 to 16	mRNA vs. mRNA+ssODN	0.26	-1,6 to 11
RNP vs. mRNA+ssODN	<0,001	37,4 to 46,6		mRNA vs. mRNA+sgRNA+ssODN	<0,001	12 to 25	mRNA vs. mRNA+sgRNA+ssODN	<0,001	8,9 to 22
RNP vs. mRNA	<0,001	40,3 to 49,5		mRNA+sgRNA vs. mRNA+ssODN	0.001	2,6 to 15	mRNA+sgRNA vs. mRNA+ssODN	0.38	-2,1 to 11
mRNA+ssODN vs. mRNA	0.25	-1,66 to 7,49		mRNA+sgRNA vs. mRNA+sgRNA+ssODN	<0,001	12 to 25	mRNA+sgRNA vs. mRNA+sgRNA+ssODN	<0,001	8,4 to 21
NHEJ				mRNA+ssODN vs. mRNA+sgRNA+ssODN	<0,001	2,9 to 16	mRNA+ssODN vs. mRNA+sgRNA+ssODN	<0,001	4,1 to 17
RNP vs. mRNA+ssoDN	<0,001	7,64 to 16,8
RNP vs. mRNA	0.87	-5,45 to 3,70
mRNA+ssODN vs. mRNA	<0,001	-17,7 to -8,52

### Sheet: Online Repository FIG 19
Figure 19b				Figure 19d				Figure 19e
T cells mRNA Two-Step Electroporation				T cells mRNA Viability Two-Step Electroporation				T cells mRNA Proliferation Two-Step Electroporation
Tukey's multiple comparisons test	Adjusted P Value	95,00% CI of diff,		Tukey's multiple comparisons test	Adjusted P Value	95,00% CI of diff,		Tukey's multiple comparisons test	Adjusted P Value	95,00% CI of diff,
HDR				24				24
Two-Step vs. RNP +ssODN	<0,001	14,2 to 50,2		Two-Step vs. RNP +ssODN	>0,99	-19,5 to 24,7		Two-Step vs. RNP +ssODN	>0,99	-1,1 to 1,1
Two-Step vs. mRNA +ssODN	<0,001	16,3 to 47,7		Two-Step vs. mRNA -ssODN	0.85	-17,8 to 36,3		Two-Step vs. mRNA -ssODN	>0,99	-1,2 to 1,3
Two-Step vs. mRNA -ssODN	<0,001	17,0 to 45,9		Two-Step vs. mRNA +ssODN	0.34	-9,65 to 44,5		Two-Step vs. mRNA +ssODN	>0,99	-1,2 to 1,3
RNP +ssODN vs. mRNA +ssODN	>0,99	-19,8 to 19,4		Two-Step vs. Mock	0.98	-17,8 to 26,4		Two-Step vs. Mock	>0,99	-1,1 to 1,1
RNP +ssODN vs. mRNA -ssODN	>0,99	-19,4 to 17,9		RNP +ssODN vs. mRNA -ssODN	0.95	-20,5 to 33,7		RNP +ssODN vs. mRNA -ssODN	>0,99	-1,2 to 1,3
mRNA +ssODN vs. mRNA -ssODN	>0,99	-16,9 to 15,9		RNP +ssODN vs. mRNA +ssODN	0.5	-12,3 to 41,9		RNP +ssODN vs. mRNA +ssODN	>0,99	-1,2 to 1,3
NHEJ				RNP +ssODN vs. Mock	>0,99	-20,4 to 23,8		RNP +ssODN vs. Mock	>0,99	-1,1 to 1,1
Two-Step vs. RNP +ssODN	0.18	-3,90 to 32,1		mRNA -ssODN vs. mRNA +ssODN	0.94	-23,1 to 39,4		mRNA -ssODN vs. mRNA +ssODN	>0,99	-1,4 to 1,4
Two-Step vs. mRNA +ssODN	0.37	-6,01 to 25,4		mRNA -ssODN vs. Mock	0.98	-32,0 to 22,2		mRNA -ssODN vs. Mock	>0,99	-1,4 to 1,2
Two-Step vs. mRNA -ssODN	0.42	-6,01 to 22,8		mRNA +ssODN vs. Mock	0.61	-40,2 to 14,0		mRNA +ssODN vs. Mock	>0,99	-1,3 to 1,2
RNP +ssODN vs. mRNA +ssODN	0.93	-24,0 to 15,2		96				96
RNP +ssODN vs. mRNA -ssODN	0.85	-24,3 to 12,9		Two-Step vs. RNP +ssODN	0.43	-35,1 to 9,07		Two-Step vs. RNP +ssODN	0.07	-2,2 to 0,07
mRNA +ssODN vs. mRNA -ssODN	>0,99	-17,7 to 15,1		Two-Step vs. mRNA -ssODN	0.46	-42,4 to 11,7		Two-Step vs. mRNA -ssODN	0.6	-1,9 to 0,66
				Two-Step vs. mRNA +ssODN	>0,99	-30,0 to 24,1		Two-Step vs. mRNA +ssODN	>0,99	-1,4 to 1,1
Figure 19c				Two-Step vs. Mock	0.22	-38,4 to 5,86		Two-Step vs. Mock	0.08	-2,2 to 0,01
T cells mRNA RNAse Inhibition				RNP +ssODN vs. mRNA -ssODN	>0,99	-29,4 to 24,7		RNP +ssODN vs. mRNA -ssODN	0.8	-0,81 to 1,7
Tukey's multiple comparisons test	Adjusted P Value	95,00% CI of diff,		RNP +ssODN vs. mRNA +ssODN	0.8	-17,0 to 37,2		RNP +ssODN vs. mRNA +ssODN	0.21	-0,34 to 2,2
HDR				RNP +ssODN vs. Mock	>0,99	-25,3 to 18,9		RNP +ssODN vs. Mock	>0,99	-1,1 to 1,2
RNP vs. mRNA	<0,001	10,2 to 45,9		mRNA -ssODN vs. mRNA +ssODN	0.76	-18,8 to 43,7		mRNA -ssODN vs. mRNA +ssODN	0.83	-0,91 to 1,9
RNP vs. RNAse Out	0.001	9,35 to 45,0		mRNA -ssODN vs. Mock	>0,99	-27,9 to 26,2		mRNA -ssODN vs. Mock	0.83	-1,7 to 0,83
RNP vs. RNAse Inhibitor	0.002	8,54 to 44,2		mRNA +ssODN vs. Mock	0.6	-40,4 to 13,8		mRNA +ssODN vs. Mock	0.23	-2,2 to 0,36
mRNA vs. RNAse Out	>0,99	-18,7 to 17,0
mRNA vs. RNAse Inhibitor	>0,99	-19,5 to 16,2		Figure 19f				Figure 19g
RNAse Out vs. RNAse Inhibitor	>0,99	-18,6 to 17,0		T cells mRNA Viability RNAse Inhibition				T cells mRNA Proliferation RNAse Inhibition
NHEJ				Tukey's multiple comparisons test	Adjusted P Value	95,00% CI of diff,		Tukey's multiple comparisons test	Adjusted P Value	95,00% CI of diff,
RNP vs. mRNA	0.15	-3,47 to 32,2		24				24
RNP vs. RNAse Out	0.29	-5,84 to 29,8		Mock vs. RNP	0.053	-0,06 to 17		Mock vs. RNP	0.98	-0,1 to 0,2
RNP vs. RNAse Inhibitor	0.42	-7,58 to 28,1		Mock vs. mRNA	0.01	1,8 to 19		Mock vs. mRNA	0.36	-0,06 to 0,3
mRNA vs. RNAse Out	0.98	-20,2 to 15,5		Mock vs. mRNA+RNAse Out	0.22	-2,1 to 15		Mock vs. mRNA+RNAse Out	0.7	-0,09 to 0,2
mRNA vs. RNAse Inhibitor	0.93	-21,9 to 13,7		Mock vs. mRNA+RNAse Inh.	0.37	-3,0 to 14		Mock vs. mRNA+RNAse Inh.	0.62	-0,08 to 0,2
RNAse Out vs. RNAse Inhibitor	>0,99	-19,6 to 16,1		RNP vs. mRNA	0.98	-6,7 to 10		RNP vs. mRNA	0.73	-0,09 to 0,2
				RNP vs. mRNA+RNAse Out	0.97	-11 to 6,6		RNP vs. mRNA+RNAse Out	0.96	-0,1 to 0,2
				RNP vs. mRNA+RNAse Inh.	0.88	-11 to 5,6		RNP vs. mRNA+RNAse Inh.	0.92	-0,1 to 0,2
				mRNA vs. mRNA+RNAse Out	0.73	-12 to 4,7		mRNA vs. mRNA+RNAse Out	0.98	-0,2 to 0,1
				mRNA vs. mRNA+RNAse Inh.	0.54	-13 to 3,8		mRNA vs. mRNA+RNAse Inh.	>0,99	-0,2 to 0,1
				mRNA+RNAse Out vs. mRNA+RNAse Inh.	>0,99	-9,5 to 7,6		mRNA+RNAse Out vs. mRNA+RNAse Inh.	>0,99	-0,2 to 0,2
				96				96
				Mock vs. RNP	0.007	2,0 to 19		Mock vs. RNP	<0,001	0,1 to 0,4
				Mock vs. mRNA	<0,001	8,1 to 25		Mock vs. mRNA	<0,001	0,2 to 0,6
				Mock vs. mRNA+RNAse Out	<0,001	8,8 to 26		Mock vs. mRNA+RNAse Out	<0,001	0,2 to 0,5
				Mock vs. mRNA+RNAse Inh.	<0,001	3,9 to 21		Mock vs. mRNA+RNAse Inh.	<0,001	0,2 to 0,5
				RNP vs. mRNA	0.29	-2,5 to 15		RNP vs. mRNA	0.25	-0,04 to 0,3
				RNP vs. mRNA+RNAse Out	0.19	-1,8 to 15		RNP vs. mRNA+RNAse Out	0.59	-0,08 to 0,2
				RNP vs. mRNA+RNAse Inh.	0.97	-6,6 to 10		RNP vs. mRNA+RNAse Inh.	0.73	-0,09 to 0,2
				mRNA vs. mRNA+RNAse Out	>0,99	-7,9 to 9,2		mRNA vs. mRNA+RNAse Out	0.98	-0,2 to 0,1
				mRNA vs. mRNA+RNAse Inh.	0.66	-13 to 4,4		mRNA vs. mRNA+RNAse Inh.	0.93	-0,2 to 0,1
				mRNA+RNAse Out vs. mRNA+RNAse Inh.	0.52	-13 to 3,7		mRNA+RNAse Out vs. mRNA+RNAse Inh.	>0,99	-0,2 to 0,1

### Sheet: Online Repository FIG 20
p values								Pearson r
Solid CFU								Solid CFU
DMSO	CHAD	HDR	NHEJ	CFU CHAD	CFU HDR	CFU NHEJ		DMSO	CHAD	HDR	NHEJ	CFU CHAD	CFU HDR	CFU NHEJ
CHAD		0.781551	0.852497	0.65164	0.648691	0.886506		CHAD	1	-0.0897228	0.0602282	0.190339	-0.238742	-0.0758076
HDR	0.781551		0.684696	0.90927	0.0118657	0.244328		HDR	-0.0897228	1	0.13108	0.0484654	0.909689	-0.563389
NHEJ	0.852497	0.684696		0.0556676	0.508992	0.0999635		NHEJ	0.0602282	0.13108	1	0.695056	0.340497	-0.729351
CFU CHAD	0.65164	0.90927	0.0556676		0.61693	0.423707		CFU CHAD	0.190339	0.0484654	0.695056	1	0.261329	-0.406603
CFU HDR	0.648691	0.0118657	0.508992	0.61693		0.0378572		CFU HDR	-0.238742	0.909689	0.340497	0.261329	1	-0.836624
CFU NHEJ	0.886506	0.244328	0.0999635	0.423707	0.0378572			CFU NHEJ	-0.0758076	-0.563389	-0.729351	-0.406603	-0.836624	1
IDT HDR Enh. V2	CHAD	HDR	NHEJ	CFU CHAD	CFU HDR	CFU NHEJ		IDT HDR Enh. V2	CHAD	HDR	NHEJ	CFU CHAD	CFU HDR	CFU NHEJ
CHAD		0.0353439	0.0615972	0.165904	0.602062	0.468268		CHAD	1	-0.60959	0.55405	0.541286	0.272	-0.371591
HDR	0.0353439		5.76656e-08	0.407025	0.466113	0.986392		HDR	-0.60959	1	-0.97621	-0.341981	0.373259	-0.0090722
NHEJ	0.0615972	5.76656e-08		0.498649	0.259861	0.739738		NHEJ	0.55405	-0.97621	1	0.281978	-0.548403	0.175304
CFU CHAD	0.165904	0.407025	0.498649		0.873349	0.432496		CFU CHAD	0.541286	-0.341981	0.281978	1	0.0846363	-0.399607
CFU HDR	0.602062	0.466113	0.259861	0.873349		0.0571031		CFU HDR	0.272	0.373259	-0.548403	0.0846363	1	-0.797966
CFU NHEJ	0.468268	0.986392	0.739738	0.432496	0.0571031			CFU NHEJ	-0.371591	-0.0090722	0.175304	-0.399607	-0.797966	1
KU0060648	CHAD	HDR	NHEJ	CFU CHAD	CFU HDR	CFU NHEJ		KU0060648	CHAD	HDR	NHEJ	CFU CHAD	CFU HDR	CFU NHEJ
CHAD		0.975726	0.385056	0.93759	0.472432	0.42954		CHAD	1	-0.00986494	0.276084	-0.0333102	-0.368374	-0.401954
HDR	0.975726		0.000765333	0.30536	0.0146313	0.20728		HDR	-0.00986494	1	-0.833091	0.415967	0.89954	-0.60075
NHEJ	0.385056	0.000765333		0.488339	0.234047	0.694509		NHEJ	0.276084	-0.833091	1	-0.288493	-0.573516	0.2066
CFU CHAD	0.93759	0.30536	0.488339		0.0907399	0.666089		CFU CHAD	-0.0333102	0.415967	-0.288493	1	0.742771	-0.226479
CFU HDR	0.472432	0.0146313	0.234047	0.0907399		0.261696		CFU HDR	-0.368374	0.89954	-0.573516	0.742771	1	-0.546655
CFU NHEJ	0.42954	0.20728	0.694509	0.666089	0.261696			CFU NHEJ	-0.401954	-0.60075	0.2066	-0.226479	-0.546655	1
AZD7648	CHAD	HDR	NHEJ	CFU CHAD	CFU HDR	CFU NHEJ		AZD7648	CHAD	HDR	NHEJ	CFU CHAD	CFU HDR	CFU NHEJ
CHAD		0.595212	0.909053	0.379841	0.686315	0.653247		CHAD	1	0.170977	0.037024	0.360853	0.212313	-0.235524
HDR	0.595212		1.31987e-06	0.652036	0.021942	0.152713		HDR	0.170977	1	-0.955187	-0.190112	0.876484	-0.661224
NHEJ	0.909053	<0.001		0.361823	0.037913	0.191515		NHEJ	0.037024	-0.955187	1	0.373694	-0.8365	0.61746
CFU CHAD	0.379841	0.652036	0.361823		0.892685	0.484968		CFU CHAD	0.360853	-0.190112	0.373694	1	-0.0716659	-0.358745
CFU HDR	0.686315	0.021942	0.037913	0.892685		0.0733949		CFU HDR	0.212313	0.876484	-0.8365	-0.0716659	1	-0.76979
CFU NHEJ	0.653247	0.152713	0.191515	0.484968	0.0733949			CFU NHEJ	-0.235524	-0.661224	0.61746	-0.358745	-0.76979	1
p values								Pearson r
Liquid CFU								Liquid CFU
DMSO	CHAD	HDR	NHEJ	CFU CHAD	CFU HDR	CFU NHEJ		DMSO	CHAD	HDR	NHEJ	CFU CHAD	CFU HDR	CFU NHEJ
CHAD		0.781551	0.852497	0.176833	0.882443	0.843616		CHAD	1	-0.0897228	0.0602282	0.529826	-0.0785328	0.104638
HDR	0.781551		0.684696	0.78396	0.0586427	0.532216		HDR	-0.0897228	1	0.13108	-0.116265	0.795158	-0.323099
NHEJ	0.852497	0.684696		0.00733257	0.72384	0.299352		NHEJ	0.0602282	0.13108	1	0.851286	0.186261	0.51178
CFU CHAD	0.176833	0.78396	0.00733257		0.846798	0.56106		CFU CHAD	0.529826	-0.116265	0.851286	1	0.102493	0.301788
CFU HDR	0.882443	0.0586427	0.72384	0.846798		0.218488		CFU HDR	-0.0785328	0.795158	0.186261	0.102493	1	-0.589184
CFU NHEJ	0.843616	0.532216	0.299352	0.56106	0.218488			CFU NHEJ	0.104638	-0.323099	0.51178	0.301788	-0.589184	1
IDT HDR Enh. V2	CHAD	HDR	NHEJ	CFU CHAD	CFU HDR	CFU NHEJ		IDT HDR Enh. V2	CHAD	HDR	NHEJ	CFU CHAD	CFU HDR	CFU NHEJ
CHAD		0.0353439	0.0615972	0.637342	0.476863	0.956582		CHAD	1	-0.60959	0.55405	0.198576	-0.364962	0.0289537
HDR	0.0353439		5.76656e-08	0.0611555	0.146871	0.690748		HDR	-0.60959	1	-0.97621	-0.684408	0.668202	-0.209221
NHEJ	0.0615972	<0.001		0.0465369	0.156252	0.492132		NHEJ	0.55405	-0.97621	1	0.714266	-0.657052	0.353275
CFU CHAD	0.637342	0.0611555	0.0465369		0.369763	0.612281		CFU CHAD	0.198576	-0.684408	0.714266	1	-0.450669	0.264658
CFU HDR	0.476863	0.146871	0.156252	0.369763		0.440084		CFU HDR	-0.364962	0.668202	-0.657052	-0.450669	1	-0.393604
CFU NHEJ	0.956582	0.690748	0.492132	0.612281	0.440084			CFU NHEJ	0.0289537	-0.209221	0.353275	0.264658	-0.393604	1
KU0060648	CHAD	HDR	NHEJ	CFU CHAD	CFU HDR	CFU NHEJ		KU0060648	CHAD	HDR	NHEJ	CFU CHAD	CFU HDR	CFU NHEJ
CHAD		0.975726	0.385056	0.373933	0.607296	0.546763		CHAD	1	-0.00986494	0.276084	0.365033	-0.268236	0.312312
HDR	0.975726		0.000765333	0.784965	0.140186	0.0243091		HDR	-0.00986494	1	-0.833091	-0.115714	0.676334	-0.869842
NHEJ	0.385056	0.000765333		0.350154	0.314329	0.073468		NHEJ	0.276084	-0.833091	1	0.382164	-0.498376	0.76967
CFU CHAD	0.373933	0.784965	0.350154		0.160541	0.522553		CFU CHAD	0.365033	-0.115714	0.382164	1	0.65205	-0.330311
CFU HDR	0.607296	0.140186	0.314329	0.160541		0.0156985		CFU HDR	-0.268236	0.676334	-0.498376	0.65205	1	-0.895875
CFU NHEJ	0.546763	0.0243091	0.073468	0.522553	0.0156985			CFU NHEJ	0.312312	-0.869842	0.76967	-0.330311	-0.895875	1
AZD7648	CHAD	HDR	NHEJ	CFU CHAD	CFU HDR	CFU NHEJ		AZD7648	CHAD	HDR	NHEJ	CFU CHAD	CFU HDR	CFU NHEJ
CHAD		0.595212	0.909053	0.361649	0.738826	0.595764		CHAD	1	0.170977	0.037024	0.373819	-0.175931	0.27654
HDR	0.595212		1.31987e-06	0.980093	0.00862369	0.00893049		HDR	0.170977	1	-0.955187	0.0106176	0.923187	-0.921814
NHEJ	0.909053	1.31987e-06		0.679514	0.0155904	0.0123952		NHEJ	0.037024	-0.955187	1	0.174432	-0.896241	0.907664
CFU CHAD	0.361649	0.980093	0.679514		0.552203	0.449369		CFU CHAD	0.373819	0.0106176	0.174432	1	-0.308299	0.386303
CFU HDR	0.738826	0.00862369	0.0155904	0.552203		6.64398e-05		CFU HDR	-0.175931	0.923187	-0.896241	-0.308299	1	-0.993337
CFU NHEJ	0.595764	0.00893049	0.0123952	0.449369	<0.001			CFU NHEJ	0.27654	-0.921814	0.907664	0.386303	-0.993337	1

### Sheet: Online Repository FIG 22a
Pearson correlaion	Input				Bone marrow											Spleen
Input		CHAD	HDR	NHEJ	HDR	NHEJ	ENGR.	CD19	CD33	CD34	CD34+CD38+	CD34+CD38-	MPP	LMPP	HSC	HDR	NHEJ	ENGR.	CD19	CD33
	CHAD	1	-0.470341	-0.263296	-0.392845	-0.0900065	-0.374304	-0.425412	-0.487249	0.237095	0.173796	-0.02451	-0.274477	0.0471979	0.125903	-0.648609	-0.049959	-0.100994	0.0739736	0.174612
	HDR	-0.470341	1	0.899538	0.166249	-0.0636757	0.0990683	0.369067	0.358443	-0.405648	-0.297231	-0.455919	-0.0099095	-0.653646	0.193419	0.0619903	0.431002	0.134356	-0.121565	-0.159313
	NHEJ	-0.263296	0.899538	1	-0.0765352	-0.196297	-0.0838385	0.30674	0.277619	-0.25709	-0.138979	-0.415233	-0.0599326	-0.599397	0.291967	-0.251595	0.272746	0.00418092	-0.150011	-0.101828
Bone marrow	HDR	-0.392845	0.166249	-0.0765352	1	0.0142903	0.434985	0.144939	0.175725	-0.368014	-0.43095	-0.331027	-0.299883	-0.263582	-0.219682	0.77448	0.404217	0.449376	-0.135797	-0.20359
	NHEJ	-0.0900065	-0.0636757	-0.196297	0.0142903	1	0.168122	0.344399	0.139333	0.190064	0.205488	0.141275	0.0479069	0.1009	0.292496	0.376385	0.00541971	0.140173	0.342747	0.189099
	ENGR.	-0.374304	0.0990683	-0.0838385	0.434985	0.168122	1	0.716505	0.615445	-0.495526	-0.543108	-0.583355	-0.491814	-0.527655	-0.203801	0.622745	0.585416	0.908586	0.467705	0.393336
	CD19	-0.425412	0.369067	0.30674	0.144939	0.344399	0.716505	1	0.730486	-0.122489	-0.0945057	-0.439496	-0.306772	-0.534318	0.288073	0.433985	0.446012	0.657822	0.468233	0.377374
	CD33	-0.487249	0.358443	0.277619	0.175725	0.139333	0.615445	0.730486	1	-0.0570439	-0.0230735	-0.330245	-0.216952	-0.418058	0.262999	0.361952	0.251347	0.517527	0.488551	0.455896
	CD34	0.237095	-0.405648	-0.25709	-0.368014	0.190064	-0.495526	-0.122489	-0.0570439	1	0.98248	0.707447	0.416819	0.575296	0.71173	-0.264729	-0.378336	-0.461515	-0.0923699	-0.121117
	CD34+CD38+	0.173796	-0.297231	-0.138979	-0.43095	0.205488	-0.543108	-0.0945057	-0.0230735	0.98248	1	0.720566	0.47313	0.563979	0.738381	-0.300945	-0.439937	-0.51989	-0.0504121	-0.0766391
	CD34+CD38-	-0.02451	-0.455919	-0.415233	-0.331027	0.141275	-0.583355	-0.439496	-0.330245	0.707447	0.720566	1	0.822644	0.929827	0.184346	-0.18586	-0.709408	-0.73925	-0.280865	-0.21698
	MPP	-0.274477	-0.0099095	-0.0599326	-0.299883	0.0479069	-0.491814	-0.306772	-0.216952	0.416819	0.47313	0.822644	1	0.6251	0.137811	-0.172869	-0.473902	-0.736833	-0.38493	-0.338271
	LMPP	0.0471979	-0.653646	-0.599397	-0.263582	0.1009	-0.527655	-0.534318	-0.418058	0.575296	0.563979	0.929827	0.6251	1	-0.0873597	-0.121443	-0.812096	-0.673984	-0.232222	-0.148497
	HSC	0.125903	0.193419	0.291967	-0.219682	0.292496	-0.203801	0.288073	0.262999	0.71173	0.738381	0.184346	0.137811	-0.0873597	1	-0.194946	0.185335	-0.0481805	0.0826674	-0.00715229
Spleen	HDR	-0.648609	0.0619903	-0.251595	0.77448	0.376385	0.622745	0.433985	0.361952	-0.264729	-0.300945	-0.18586	-0.172869	-0.121443	-0.194946	1	0.294052	0.484117	0.19274	-0.0222817
	NHEJ	-0.049959	0.431002	0.272746	0.404217	0.00541971	0.585416	0.446012	0.251347	-0.378336	-0.439937	-0.709408	-0.473902	-0.812096	0.185335	0.294052	1	0.722505	0.0489039	-0.111011
	ENGR.	-0.100994	0.134356	0.00418092	0.449376	0.140173	0.908586	0.657822	0.517527	-0.461515	-0.51989	-0.73925	-0.736833	-0.673984	-0.0481805	0.484117	0.722505	1	0.486878	0.4199
	CD19	0.0739736	-0.121565	-0.150011	-0.135797	0.342747	0.467705	0.468233	0.488551	-0.0923699	-0.0504121	-0.280865	-0.38493	-0.232222	0.0826674	0.19274	0.0489039	0.486878	1	0.904586
	CD33	0.174612	-0.159313	-0.101828	-0.20359	0.189099	0.393336	0.377374	0.455896	-0.121117	-0.0766391	-0.21698	-0.338271	-0.148497	-0.00715229	-0.0222817	-0.111011	0.4199	0.904586	1
p values	Input				Bone marrow											Spleen
Input		CHAD	HDR	NHEJ	HDR	NHEJ	ENGR.	CD19	CD33	CD34	CD34+CD38+	CD34+CD38-	MPP	LMPP	HSC	HDR	NHEJ	ENGR.	CD19	CD33
	CHAD		0.0768433	0.343053	0.14748	0.749727	0.169288	0.113907	0.0654459	0.394863	0.535614	0.930907	0.32217	0.867346	0.654801	0.00890487	0.859655	0.720244	0.79332	0.533671
	HDR	0.0768433		5.01448e-06	0.553739	0.821631	0.725386	0.175812	0.189547	0.133576	0.281992	0.0876329	0.97204	0.0082205	0.489763	0.826285	0.108729	0.633084	0.666046	0.570626
	NHEJ	0.343053	<0.001		0.786313	0.483197	0.766422	0.266132	0.316436	0.354963	0.621324	0.123769	0.831974	0.0181967	0.291007	0.365698	0.325353	0.988202	0.593603	0.71802
Bone marrow	HDR	0.14748	0.553739	0.786313		0.959687	0.105142	0.606286	0.531026	0.177143	0.108776	0.228131	0.277514	0.34251	0.431461	0.000699118	0.135084	0.0928657	0.629409	0.466753
	NHEJ	0.749727	0.821631	0.483197	0.959687		0.549218	0.208744	0.620426	0.497468	0.46252	0.615512	0.86537	0.720495	0.290094	0.166739	0.984706	0.6183	0.21108	0.499693
	ENGR.	0.169288	0.725386	0.766422	0.105142	0.549218		0.00265298	0.0145938	0.0603362	0.0364182	0.0224446	0.0625903	0.0432253	0.466282	0.0131502	0.02186	2.77661e-06	0.0787403	0.14693
	CD19	0.113907	0.175812	0.266132	0.606286	0.208744	0.00265298		0.00198245	0.663646	0.737613	0.101178	0.26608	0.0401836	0.297786	0.106034	0.0956396	0.0076851	0.078358	0.165539
	CD33	0.0654459	0.189547	0.316436	0.531026	0.620426	0.0145938	0.00198245		0.839974	0.934948	0.229298	0.43735	0.120975	0.343616	0.184936	0.366186	0.0481714	0.0646217	0.087651
	CD34	0.394863	0.133576	0.354963	0.177143	0.497468	0.0603362	0.663646	0.839974		7.21269e-11	0.00317657	0.122195	0.0248444	0.00291959	0.340335	0.164375	0.0833268	0.743356	0.667212
	CD34+CD38+	0.535614	0.281992	0.621324	0.108776	0.46252	0.0364182	0.737613	0.934948	<0.001		0.0024419	0.0748719	0.0285378	0.00166874	0.275732	0.100797	0.0469819	0.858394	0.78603
	CD34+CD38-	0.930907	0.0876329	0.123769	0.228131	0.615512	0.0224446	0.101178	0.229298	0.00317657	0.0024419		0.000166144	5.24528e-07	0.510728	0.507202	0.00305674	0.0016368	0.310574	0.43729
	MPP	0.32217	0.97204	0.831974	0.277514	0.86537	0.0625903	0.26608	0.43735	0.122195	0.0748719	<0.001		0.0127089	0.624288	0.537828	0.0743331	0.00172686	0.156546	0.217493
	LMPP	0.867346	0.0082205	0.0181967	0.34251	0.720495	0.0432253	0.0401836	0.120975	0.0248444	0.0285378	<0.001	0.0127089		0.756879	0.666365	0.000235406	0.00586532	0.404934	0.597376
	HSC	0.654801	0.489763	0.291007	0.431461	0.290094	0.466282	0.297786	0.343616	0.00291959	0.00166874	0.510728	0.624288	0.756879		0.486273	0.508423	0.864608	0.769603	0.979818
Spleen	HDR	0.00890487	0.826285	0.365698	0.000699118	0.166739	0.0131502	0.106034	0.184936	0.340335	0.275732	0.507202	0.537828	0.666365	0.486273		0.287416	0.0674582	0.491316	0.937177
	NHEJ	0.859655	0.108729	0.325353	0.135084	0.984706	0.02186	0.0956396	0.366186	0.164375	0.100797	0.00305674	0.0743331	<0.001	0.508423	0.287416		0.00234601	0.862593	0.69368
	ENGR.	0.720244	0.633084	0.988202	0.0928657	0.6183	<0.001	0.0076851	0.0481714	0.0833268	0.0469819	0.0016368	0.00172686	0.00586532	0.864608	0.0674582	0.00234601		0.0656816	0.119177
	CD19	0.79332	0.666046	0.593603	0.629409	0.21108	0.0787403	0.078358	0.0646217	0.743356	0.858394	0.310574	0.156546	0.404934	0.769603	0.491316	0.862593	0.0656816		3.63174e-06
	CD33	0.533671	0.570626	0.71802	0.466753	0.499693	0.14693	0.165539	0.087651	0.667212	0.78603	0.43729	0.217493	0.597376	0.979818	0.937177	0.69368	0.119177	<0.001
<0.001

### Sheet: Online Repository FIG 22b
		Bone marrow
Pearson correlation		CHAD	HDR	NHEJ	ENGR.	CD19	CD33	CD34	CD34+CD38+	CD34+CD38-	MPP	LMPP	HSC	HDR	NHEJ	ENGR.	CD19	CD33
Bone marrow	CHAD		-0.0305296	-0.603531	0.56258	-0.730296	0.935685	-0.477162	-0.52816	-0.377587	-0.240473	-0.526478	-0.13496	-0.235524	0.663199	0.353646	0.632924	0.825198
	HDR	-0.0305296		-0.338784	-0.25796	-0.176838	0.12513	-0.698669	-0.815576	-0.476349	-0.679783	-0.0578846	-0.909557	0.930865	-0.737378	0.587397	-0.053647	0.457174
	NHEJ	-0.603531	-0.338784		-0.228469	0.780196	-0.840896	0.537545	0.643358	0.8067	0.731874	0.817743	0.363939	-0.270912	-0.0303695	-0.59638	-0.66353	-0.834292
	ENGR.	0.56258	-0.25796	-0.228469		0.0723783	0.531556	-0.502059	-0.225691	-0.505769	-0.34048	-0.67011	-0.155997	-0.139858	0.439615	0.582632	0.866975	0.48421
	CD19	-0.730296	-0.176838	0.780196	0.0723783		-0.794886	0.213769	0.477738	0.295238	0.230626	0.368664	0.0557949	0.0924614	-0.357129	-0.104269	-0.260921	-0.687722
	CD33	0.935685	0.12513	-0.840896	0.531556	-0.794886		-0.58828	-0.645079	-0.641076	-0.512186	-0.745496	-0.272942	-0.0235726	0.451289	0.542133	0.758845	0.929925
	CD34	-0.477162	-0.698669	0.537545	-0.502059	0.213769	-0.58828		0.930095	0.8038	0.853224	0.568362	0.91067	-0.688525	0.266934	-0.942048	-0.610027	-0.83002
	CD34+CD38+	-0.52816	-0.815576	0.643358	-0.225691	0.477738	-0.645079	0.930095		0.7172	0.798228	0.451673	0.891772	-0.694778	0.276168	-0.805777	-0.429426	-0.8763
	CD34+CD38-	-0.377587	-0.476349	0.8067	-0.505769	0.295238	-0.641076	0.8038	0.7172		0.965289	0.898262	0.66769	-0.579403	0.267341	-0.930236	-0.812935	-0.777082
	MPP	-0.240473	-0.679783	0.731874	-0.34048	0.230626	-0.512186	0.853224	0.798228	0.965289		0.753059	0.81626	-0.770395	0.479399	-0.942836	-0.646872	-0.729729
	LMPP	-0.526478	-0.0578846	0.817743	-0.67011	0.368664	-0.745496	0.568362	0.451673	0.898262	0.753059		0.295691	-0.167383	-0.11589	-0.744524	-0.94833	-0.718755
	HSC	-0.13496	-0.909557	0.363939	-0.155997	0.0557949	-0.272942	0.91067	0.891772	0.66769	0.81626	0.295691		-0.910477	0.609898	-0.836127	-0.275397	-0.607158
Spleen	HDR	-0.235524	0.930865	-0.270912	-0.139858	0.0924614	-0.0235726	-0.688525	-0.694778	-0.579403	-0.770395	-0.167383	-0.910477		-0.877027	0.685696	0.0487607	0.329
	NHEJ	0.663199	-0.737378	-0.0303695	0.439615	-0.357129	0.451289	0.266934	0.276168	0.267341	0.479399	-0.11589	0.609898	-0.877027		-0.328724	0.286068	0.138576
	ENGR.	0.353646	0.587397	-0.59638	0.582632	-0.104269	0.542133	-0.942048	-0.805777	-0.930236	-0.942836	-0.744524	-0.836127	0.685696	-0.328724		0.745168	0.759071
	CD19	0.632924	-0.053647	-0.66353	0.866975	-0.260921	0.758845	-0.610027	-0.429426	-0.812935	-0.646872	-0.94833	-0.275397	0.0487607	0.286068	0.745168		0.71995
	CD33	0.825198	0.457174	-0.834292	0.48421	-0.687722	0.929925	-0.83002	-0.8763	-0.777082	-0.729729	-0.718755	-0.607158	0.329	0.138576	0.759071	0.71995
		Bone marrow
p values		CHAD	HDR	NHEJ	ENGR.	CD19	CD33	CD34	CD34+CD38+	CD34+CD38-	MPP	LMPP	HSC	HDR	NHEJ	ENGR.	CD19	CD33
Bone marrow	CHAD		0.961135	0.281166	0.32352	0.161163	0.0193894	0.416372	0.36025	0.530923	0.696797	0.36207	0.828686	0.702918	0.2224	0.559295	0.251754	0.0853934
	HDR	0.961135		0.577047	0.675235	0.776022	0.841097	0.189332	0.0923986	0.417283	0.206754	0.92634	0.0322045	0.0215934	0.155037	0.297669	0.931727	0.438874
	NHEJ	0.281166	0.577047		0.711655	0.119542	0.0743379	0.350138	0.241526	0.0990083	0.159792	0.0908063	0.547061	0.659331	0.961338	0.28845	0.222084	0.0789312
	ENGR.	0.32352	0.675235	0.711655		0.907926	0.356583	0.388733	0.7151	0.384654	0.575015	0.215841	0.802187	0.82251	0.458857	0.30259	0.0570652	0.408504
	CD19	0.161163	0.776022	0.119542	0.907926		0.108017	0.729908	0.415728	0.629626	0.708983	0.541463	0.928997	0.882442	0.555149	0.867482	0.671594	0.199378
	CD33	0.0193894	0.841097	0.0743379	0.356583	0.108017		0.29676	0.239849	0.243753	0.377621	0.148101	0.656844	0.969989	0.445548	0.345221	0.136902	0.0220324
	CD34	0.416372	0.189332	0.350138	0.388733	0.729908	0.29676		0.0219525	0.101198	0.0659956	0.317448	0.0316173	0.198636	0.664209	0.0166007	0.274592	0.0819472
	CD34+CD38+	0.36025	0.0923986	0.241526	0.7151	0.415728	0.239849	0.0219525		0.172669	0.105444	0.445113	0.0420401	0.192885	0.652895	0.0997029	0.470541	0.0512463
	CD34+CD38-	0.530923	0.417283	0.0990083	0.384654	0.629626	0.243753	0.101198	0.172669		0.00772265	0.0383545	0.218132	0.305936	0.663711	0.0218869	0.0943504	0.122031
	MPP	0.696797	0.206754	0.159792	0.575015	0.708983	0.377621	0.0659956	0.105444	0.00772265		0.141724	0.0918951	0.127424	0.413871	0.0162652	0.238106	0.161656
	LMPP	0.36207	0.92634	0.0908063	0.215841	0.541463	0.148101	0.317448	0.445113	0.0383545	0.141724		0.629076	0.78788	0.852775	0.148927	0.0139895	0.17129
	HSC	0.828686	0.0322045	0.547061	0.802187	0.928997	0.656844	0.0316173	0.0420401	0.218132	0.0918951	0.629076		0.0317187	0.274722	0.0776466	0.653838	0.277491
Spleen	HDR	0.702918	0.0215934	0.659331	0.82251	0.882442	0.969989	0.198636	0.192885	0.305936	0.127424	0.78788	0.0317187		0.0508009	0.201253	0.937941	0.588789
	NHEJ	0.2224	0.155037	0.961338	0.458857	0.555149	0.445548	0.664209	0.652895	0.663711	0.413871	0.852775	0.274722	0.0508009		0.58912	0.640797	0.824126
	ENGR.	0.559295	0.297669	0.28845	0.30259	0.867482	0.345221	0.0166007	0.0997029	0.0218869	0.0162652	0.148927	0.0776466	0.201253	0.58912		0.14838	0.136714
	CD19	0.251754	0.931727	0.222084	0.0570652	0.671594	0.136902	0.274592	0.470541	0.0943504	0.238106	0.0139895	0.653838	0.937941	0.640797	0.14838		0.170233
	CD33	0.0853934	0.438874	0.0789312	0.408504	0.199378	0.0220324	0.0819472	0.0512463	0.122031	0.161656	0.17129	0.277491	0.588789	0.824126	0.136714	0.170233
