## Supplementary material for "Editing of *ADA2* Point Mutation in Human Hematopoietic Stem Cells": Materials and Methods

### Sheet: DNA sequences_manuscript
Name	Sequence 5-3	Company
ADA2 gRNA #3 (exon 3)	tgctggaggattatcggaag	IDT
ADA2 ssODN related to ADA2 gRNA #3 forward	ccccgtccatcagaaaaatgttccaagtggattctgctggaggaCtaCAgAaagcgggtgcagaacgtcactgagtttgatgacaggtgagtagtagttc	IDT
FANCF ssODN	GGTGCTGACGTAGGTAGTGCTTGAGACCGCCAGAAGCTCGGAAAAGCGATtgtatcGCTGCAGAAGGGATTCCATGAGGTGCGCGAAGGCCCTACTTCCG	IDT
RNF2 ssODN	TAAGCAAAACATGGGAACTCAGTTTATATGAGTTACAACGAACACCTagttcggctcCTAAGATGACTGCCAAGGGGCATATGAGACGTGTAAACTGGGA	IDT
ddPCR ADA2 exon 3 primer forward	ggtgaggaatgtcacctaca	IDT
ddPCR ADA2 exon 3 primer reverse	gtaccaagggagacacctac	IDT
ddPCR probe (FAM) reference ADA2 exon 3	/5'FAM/gccacatctgtttcacccca/3'BHQ_1/	IDT
ddPCR probe (HEX) for HDR ADA2 exon 3	/5'HEX/CTGGAGGACTACAGAAAGCGG/3'BHQ_1/	IDT
ddPCR probe (HEX) for NHEJ ADA2 exon 3 for gRNA #3	/5'HEX/GATTCTGCTGGAGGATTATCGGAAG/3'BHQ_1/	IDT
ddPCR ADA2 Loss primer forward	ggtgaggaatgtcacctaca	IDT
ddPCR ADA2 Loss primer reverse	gtaccaagggagacacctac	IDT
ddPCR BCL2L13 Reference Internal primer forward	acatctcccaccaccactgaa	IDT
ddPCR BCL2L13 Reference Internal primer reverse	ttgggcctatggattgagagtga	IDT
ddPCR CASC11 Reference External primer forward	AGGTGGCTGGAAACTTGT	IDT
ddPCR CASC11 Reference External primer reverse	GGAGCAACCAATCGCTATG	IDT
ddPCR ADA2 Loss (FAM) probe	/5'FAM/ctgccacatctgtttcacccca	IDT
ddPCR BCL2L13 Reference Internal (HEX) probe	/5'HEX/ctggcccgacttattgatacatctttcccaacctc	IDT
ddPCR BCL2L13 Loss (FAM) probe	/5'FAM/ctggcccgacttattgatacatctttcccaacctc	IDT
ddPCR CASC11 Reference External (HEX) probe	/5'HEX/CCTCGGACGCTCCTGCTCCT	IDT
T7 mutagenesis primer forward	ACTCACTATAaGGAGACCCAAG	IDT
T7 mutagenesis primer reverse	CGTATTAATTTCGATAAGCCAG	IDT

### Sheet: Antibodies_manuscript
Name	Fluorochrome	Clone	Cat.no	Species	Dilution	Supplier	Application
Human CD33	PE	WM53	303404	Mouse anti human	5ul/sample	BioLegend	Humanized mice
Human CD19	APC	HIB19	982406	Mouse anti human	5ul/sample	BioLegend
Human HLA-A, B, C	Alexa Fluor 700	W6/32	311438	Mouse anti human	5ul/sample	BioLegend
Human CD45	Pacific Blue	HI30	982306	Mouse anti human	5ul/sample	BioLegend
Mouse CD45.1	PE-Cy7	A20	110730	Mouse (A. SW)	1ul/sample	BioLegend
Mouse TER-119	PE-Cy5	TER-119	116210	Rat anti mouse	1ul/sample	BioLegend
Human Lineage Coctail	FITC	RPA-2.10, OKT3, 61D3, CB16, HIB19, TULY56, HIR2	22-7778-72	Mouse anti human	20ul/sample	Thermo Fisher
Human CD10	FITC	HI10a	312208	Mouse anti human	5ul/sample	BioLegend
Human CD34	APC	561	343608	Mouse anti human	5ul/sample	BioLegend
Human CD38	PE-Cy7	HIT2	303516	Mouse anti human	5ul/sample	BioLegend
Human CD90 (Thy-1)	Briliant Violet 421	5E10	328122	Mouse anti human	5ul/sample	BioLegend
Human CD45RA	PE-Cy5	HI100	304110	Mouse anti human	5ul/sample	BioLegend
Mouse CD45.1	Briliant Violet 711	A20	110739	Mouse anti human	1ul/sample	BioLegend
Human CD45	PE	HI30	304039	mouse anti human	5ul/sample	BioLegend
Live/Dead Aqua	n/a	n/a	L34957	n/a	1 ul/sample	Thermo Fisher
Human CD19	FITC	HIB19	302206	mouse anti human	5ul/sample	BioLegend
Human CD3	PE-Cy7	OKT3	317334	mouse anti human	5ul/sample	BioLegend
Hoechst	n/a	n/a	H3569	n/a	1 ul/sample	BioLegend
Live/Dead Violet	n/a	n/a	L34955	n/a	1 ul/sample	Thermo Fisher	CD34+ stain and sorting
Human CD34	APC	AC136	130-113-178	mouse anti human	5ul/sample	Miltenyi Biotec
Viability	7AAD	n/a	420403	n/a	2 ul/sample	BioLegend	Muse staining
CD34	PE	561	343306	mouse anti human	1 ul/sample	BioLegend
Human CD235a	PE	REA175	130-125-042	mouse anti human	premixed	Miltenyi Biotec	Liquid CFU Assay
Human CD14	VioBlue®	TÜK4	130-125-042	mouse anti human	premixed	Miltenyi Biotec
Human CD15	APC	VIMC6	130-125-042	mouse anti human	premixed	Miltenyi Biotec

### Sheet: Materials_manuscript
Reagent	Supplier	Catalogue number
Cas9 IDT	IDT	1081059
Cas9 Karolinska	Karolinska protein production facility	n/a
4D-Nucleofector® Core Unit	Lonza	AAF-1003B
4D-Nucleofector® X Unit	Lonza	AAF-1003X
TheraPEAK™ P3 solution set	Lonza	G4LP3-22500
10 x 2 mL Nuclease Free Duplex Buffer	IDT	11-01-03-01
16-well EP strip	P3 Primary Cell 4D-NucleofectorTM X Kit S	V4XP-3032
96-well EP plate	P3 Primary Cell 96-well Kit (96 RCT)	V4SP-3096
Gibco™ RPMI 1640 Medium, GlutaMAX™ Supplement, HEPES	Thermo Scientific	72400054
DMEM, low glucose, pyruvate 500 ml	Thermo Scientific	31885023
IMDM (Iscove's Modified Dulbecco's Medium)	Thermo Scientific	12440046
StemSpan SFEM II media	StemCell	9655
Penicilin.Streptomycin 10 000U/ml	Thermo Scientific	15140122
GlutaMax® Supplement	Thermo Scientific	35050038
Phosphate buffered saline (PBS), pH 7.4	Thermo Fisher	10010023
PBS In House	n/a	n/a
Recombinant Human Flt3-ligand	Peprotech	300-19
Recombinant Human TPO	Peprotech	300-18
Recombinant Human SCF	Peprotech	300-07
Recombinant Human IL-6	Peprotech	200-06
UM729	StemCell	72332
StemRegenin-1 (SR-1)	StemCell	72344
Human IL-2 IS, premium grade	Miltenyi Biotec	130-097-746
Recombinant Human IL-7	Peprotech	200-07
Recombinant Human IL-15	Peprotech	200-15
ImmunoCult™ Human CD3/CD28 T Cell Activator	StemCell	10991
Nunc™ EasYFlask™ Cell Culture Flasks, T25, cap	Fisher Scientific	734-2064
Nunc™ EasYFlask™ Cell Culture Flasks, T175, cap	Fisher Scientific	159910
Nunc™ EasYFlask™ Cell Culture Flasks, T75, cap (100 stk)	Fisher Scientific	156499
Nunc™ Cell-Culture Treated Multidishes 6-well plate	Thermo Fisher	140675
Nunc™ Cell-Culture Treated Multidishes 12-well plate	Thermo Fisher	150628
Nunc™ Cell-Culture Treated Multidishes 24-well plate	Thermo Fisher	142475
Nunc™ Cell-Culture Treated Multidishes 48-well plate	Thermo Fisher	150687
Corning™ Costar™ 96-Well, Cell Culture-Treated, Flat-Bottom Microplate (50stk)	Fisher Scientific	10687551 (cat nr. 3595)
Nunc™ 96-Well Polystyrene Round Bottom Microwell Plates	Fisher Scientific	268200
96 Well Conical (V) Bottom Plate, Non-Treated Surface	Thermo Fisher	277143
Petri dishes	Sarstedt	82.1473.020
Inoculating loops, 1µl	Sigma Aldrich	I8263-500EA
Spreader Blue Polystyrene L-Shaped Spreader (500 stk)	Fisher Scientific	12322048
Falcon™ Round-Bottom Polystyrene Test Tubes	Fisher Scientific	10100151
QIAprep Spin Miniprep Kit (250)	Qiagen	27106
PureLink™ HiPure Plasmid Maxiprep Kit	Thermo Fisher	K2100-17
Corning Falcon® 5 mL Round Bottom Polystyrene Test Tube, with Cell Strainer Snap Cap	Thermo Fisher	352235
Trypan Blue Solution, 0.4%	Thermo Scientific	15250061
Countess™ Cell Counting Chamber Slides (500 slides)	Thermo Scientific	C10312
Invitrogen™ Countess™ 3 Automated Cell Counter	Fisher Scientific	16842556
DNeasy Blood & Tissue Kit	Qiagen	69506
QIAamp 96 DNA QIAcube HT Kit	Qiagen	51331
QIAcube HT plastic ware (1 box = 480 preps)	Qiagen	950067
Reagent Trough (with lid), 70 ml (1 box = 10)	Qiagen	990554
S-blocks (96-well blocks with 2.2 ml wells, 24 per case)	Qiagen	19585
Ethanol	n/a	n/a
Isopropanol	n/a	n/a
MiliQ water	n/a	n/a
Qubit™ dsDNA HS Assay Kit	Thermo Scientific	Q32854
Qubit™ Assay Tubes	Thermo Scientific	Q32856
Eppendorf Centrifuge tubes 1.5mL (non sterile)	Sarstedt	72.706
Eppendorf Centrifuge tubes 2mL (non sterile)	Sarstedt	72.695.500
Eppendorf Tube 5ml	Sigma Aldrich	EP0030119401-200EA
Falcon™ 15 mL Conical Centrifuge Tubes	Fisher Scientific	10136120
Falcon™ 50mL Conical Centrifuge Tubes	Fisher Scientific	14-432-22 (734-0448)
PCR tubes 0,2ml	Sarstedt	72.737.002
Armadillo PCR Plate, 96-well, yellow, clear wells	VWR	AB2396Y
ddPCR plates, 96 well, semi-skirted	Bio-Rad	12001925
DG32™ Automated Droplet Generator Cartridges (Qty 60)	Bio-Rad	1864109
ddPCR Supermix for Probes (No dUTP)	Bio-Rad	1863024
Droplet reader oil	Bio-Rad	1863004
Automated droplet generation oil for probes	Bio-Rad	1864110
Nunc™ Sealing Tapes	Thermo Scientific	232698
Sartorius,Sterile tips 200µL	VWR	732-1557
Piercable Foil Heat Seal	Bio-Rad	1814040
Tacta Mechanical Pipette, 1-channel, 0.1-3 ul	Sartorius	LH-729010
Pipette tips 0,1-10 µl, m/, gradert, Biosphere® plus	Sartorius	70.1130.210
Pipettespiss 100 µl, Biosphere® plus, 96 stk/refill	Sartorius	70.3030.355
Pipettespiss 200 µl, Biosphere® plus, 96 stk/refill	Sarstedt	70.3030.305
Pipettespiss 10-300 µl, klar, Biosphere® m/, refill a 96 stk	Sarstedt	70.3040.355
Pipettespiss 1000 µl (72 mm), Biosphere® plus, 96 stk/refill	Sarstedt	70.3050.355
Tacta Mechanical Pipette, 1-channel, 1-10µl	Sartorius	LH-729020
Tacta Mechanical Pipette, 1-channel, 2-20µl	Sartorius	LH-729030
Tacta Mechanical Pipette, 1-channel, 10-100µl	Sartorius	LH-729050
Tacta Mechanical Pipette, 1-channel, 20-200µl	Sartorius	LH-729060
Tacta Mechanical Pipette, 1-channel, 100-1000µl	Sartorius	LH-729070
Tacta® Mechanical Pipette, 12 Channel, 0.5-10µl	Sartorius	LH-729220
Tacta® Mechanical Pipette, 12 Channel, 5-100µl	Sartorius	LH-729230
Tacta® Mechanical Pipette, 12 Channel 30 - 300 uL	Sartorius	LH-729240
Picus® Electronic Pipette, Single Channel, 0.2-10 µl	Sartorius	735021
Picus® Electronic Pipette, Single Channel, 10-300µl	Sartorius	735061
Reagent	Supplier	Catalogue number
eBioscience™ Flow Cytometry Staining Buffer (600 mL)	Thermo Scientific	00-4222-26
Human TruStain FcX™ (Fc Receptor Blocking Solution)	BioLegend	422302
True-Stain Monocyte Blocker™	BioLegend	426102
Cryovials, 2ml self-standing	VWR	479-1886
Reagent Reservoir 25ml	VWR	613-1174
Cord blood collection bags	Demophorius	BBC250A
Lymphoprep	StemCell	7851
SepMate™-50 (IVD)	StemCell	85450
LS Column	Miltenyi Biotec	130-042-401
CD34 MicroBead Kit UltraPure human	Miltenyi Biotec	130-100-453
autoMACS® Running Buffer – MACS® Separation Buffer	Miltenyi Biotec	130-091-221
EasySep™ Magnet	StemCell	18000
MethoCult™ H4435 Enriched 100ml	StemCell	4435
Blunt-End Needles, 16 Gauge	StemCell	28110
3 CC Syringes 100 units	StemCell	28240
35 mm Culture Dishes	StemCell	27100
SmartDish™ 5 Units	StemCell	27370
STEMgrid™-6	StemCell	2700
StemMACS™ HSC-CFU Assay Kit, human	Miltenyi Biotec	130-125-042
CryoStor CS5	StemCell	7933
Heat inactivated FBS	Thermo Scientific	10500064
MACS BSA Stock Solution (6 × 75 mL)	Miltenyi Biotec	130-091-376
BSA	Merck	A2153-50G
Human Cord Blood CD34+ Cell, Frozen	AllCells	n/a
Human Cord Blood CD34+ Cell, Frozen	StemCell	70008.5
Human Bone Marrow CD34+, frozen, 5x10e5	StemCell	70002.3
Muse Count & Viability Assay Kit	Cytek	MCH600103
Muse System Check Kit	Cytek	MCH100101
Microcentrifuge tubes with flat screw caps	VWR	525-1138
Corning DMSO (Dimethyl Sulfoxide), Sterile	Fisher Scientific	25-950-CQC
DMSO	Merck	276855-1L
IDT HDR Enhancer V2	IDT	10007910
KU-0060648	Targetmol	T6557
AZD7648	MedChemExpress	HY-111783
Q5® Site-Directed Mutagenesis Kit	NEB	E0554S
Gateway™ pDONR™221 Vector	Thermo Scientific	12536017
Gateway™ pcDNA™-DEST40 Vector	Thermo Scientific	12274015
Gateway™ LR Clonase™ II Enzyme mix	Thermo Scientific	11791020
Gateway™ BP Clonase™ II Enzyme mix	Thermo Scientific	11789100
Kanamycin Sulfate	Thermo Scientific	11815024
Ampicillin sodium salt (5g)	Sigma Aldrich	A0166-5G
FastDigest MssI	Thermo Scientific	FD1344
HindIII-HF®	NEB	NEB-R3104S
E. coli Poly(A) Polymerase	NEB	M0276L
HiScribe™ T7 ARCA mRNA Kit (with tailing)	NEB	E2060S
HiScribe™ T7 mRNA Kit with CleanCap® Reagent AG	NEB	E2080S
N1-Methylpseudouridine-5'-Triphosphate	Trilink Biotechnologies	N-1081-1
Formaldehyde solution 36.5 - 38%	Sigma Aldrich	F8775
10x NorthernMax Running Buffer	Invitrogen	AM8671
Ethidium bromide solution	Sigma Aldrich	E1510-10ML
Orange DNA Loading Dye (6X)	Thermo Scientific	R0631
SYBR™ Gold Nucleic Acid Gel Stain (10,000X Concentrate in DMSO)	Thermo Scientific	S11494
Thermo Scientific™ 6X DNA Loading Dye	Thermo Fisher	11541575
NorthernMax™ Formaldehyde Load Dye (6x1ml)	Thermo Fisher	AM8552
Millennium™ RNA Markers	Thermo Fisher	AM7150
ZipRuler Express DNA Ladder Set, ready-to-use	Thermo Scientific	SM1373
UltraPure™ Agarose	Thermo Fisher	16500500
E-Gel™ Agarose Gels with SYBR™ Safe DNA Gel Stain, 2% 5x10 gels	Thermo Fisher	A45205
Protector RNase Inhibitor 2000 Units	Merck	3335399001
RNaseOUT™ Recombinant Ribonuclease Inhibitor	Thermo Fisher	10777019
RNAse Away Spray Bottle	Thermo Fisher	7002
RNase-Free DNase I Kit (50 reactions)	NordicBiosite	298-25710
SOL-CARE™ Insulin Safety Syringe U-100 Insulin Only (with Fixed Needle)	SOL-Millennium EMEA	100002IM
Mini Dissecting Scissors 8.5cm sharp curved	WPI	53666
Scissors, Operating, 11.5cm, straight, sharp/blunt (G)	WPI	501753-G
Bone Cutter, strong serrated tips, str, 10.5cm	WPI	503253
Dumont #5 Biology Tweezers; Inox, Mirror polished, 0.01 x 0.05mm tips; Length 1	WPI	14095
Disposable scalpels, sterile, N10	VWR	233-5363
Falcon™ Cell Strainers 70um	Fisher Scientific	22-363-548
Falcon™ Cell Strainers 40um	Fisher Scientific	22-363-547
RBC Lysis Buffer (10X)	BioLegend	420302
Dextran from Leuconostoc spp. 50g	Sigma Aldrich	31392-50g
HCl 36.5-38.0%, BioReagent	Merck	H1758-500ML
TE, pH 8.0, RNase-free, 1L	Thermo Scientific	AM9858
UltraComp eBeads™ Plus Compensation Beads	Thermo Scientific	01-3333-42
ArC™ Amine Reactive Compensation Bead Kit (for use with LIVE/DEAD™ Fixable dead cell stain kits)	Thermo Fisher	A10628
AbC™ Total Antibody Compensation Bead Kit	Thermo Fisher	A10497
NEBuilder® HiFi DNA Assembly Cloning Kit	NEB	E5520S
One Shot™ ccdB Survival™ 2 T1R Competent Cells	Thermo Fisher	A10460
Subcloning Efficiency™ DH5α Competent Cells	Thermo Scientific	18265017
Serological pipette 5ml	Sarstedt	86.1253.001
Serological pipette 10ml	Sarstedt	86.1254.001
Reagent	Supplier	Catalogue number
Serological pipette 25ml	Sarstedt	86.1685.001
Absolute Ethanol (96–100%)	Antibac	600051/600068
Isopropanol 99.5%	Antibac	902453
Serological pipette 50ml	Sarstedt	86.1256.001
18 G x 1-1/2 in. BD PrecisionGlide™ Needle	BD Biosciences	382903051960
Ammonium Chloride Solution (500 mL)	StemCell	7850
S1 Pipet Filler, Pipette Controller	Thermo Scientific	TS 9501
Isoflurane		792632
NSG mice (NOD.Cg-Prkdcscid Il2rgtm1Wjl/SzJ)	The Jackson Laboratory	#005557
TE, pH 8.0, RNase-free	Invitrogen	AM9849
Machine	Supplier	Catalogue number
4D-Nucleofector® Core Unit Old	Lonza	n/a
4D-Nucleofector® X Unit Old	Lonza	n/a
4D-Nucleofector® X Unit with 96-well plate shuttle	Lonza	n/a
Sony SH800	Sony Biotechnology	n/a
BD® LSR II	BD Biosciences	n/a
BD FACS AriaTM II	BD Biosciences	n/a
Corning™ Mini Microcentrifuge, 100-240V	Fisher Scientific	15851872
MicroCL 21R centrifuge	Thermo Scientific	75002552
Eppendorf centrifuge 5910 R	Eppendorf	n/a
Eppendorf centrifuge 5810	Eppendorf	n/a
Ultracentrifuge Avanti® J-26 XP	Beckman Coulter	B42209
QuiaCube HT	Qiagen	9001793
Qubit 4 Fluorometer	Thermo Scientific	Q33238
ddPCR droplet generator	Bio-Rad	1864101
ddPCR droplet reader	Bio-Rad	1864003
Sealer	Bio-Rad	186-4110
T100 Thermal Cycler	Bio-Rad	1861096
Axiovert 40 CFL	Zeiss	n/a
Live-Cell Imaging and Analysis Instrument: Incucyte® SX1	Sartorius	n/a
Incucyte® Base Analysis Software	Sartorius	n/a
Cytek® Guava® Muse® Cell Analyzer	Cytek	0500-3115
E-Gel™ Power Snap Plus Electrophoresis System	Thermo Fisher	G9101
ChemiDoc Imaging System	Bio-Rad	12003153
NanoDrop™ 2000/2000c Spectrophotometer	Thermo Fisher	ND-2000
Software	Supplier	Catalogue number
FlowJo 10.10.0	FlowJo	n/a
Kaluza version 2.1	Beckman Coulter	n/a
ddPCR software (Quantasoft)	Bio-Rad	n/a
ddPCR software (QX Manager)	Bio-Rad	n/a
Snapgene version 5.3.1	SnapGene	n/a
