## Supplementary material for "Editing of *ADA2* Point Mutation in Human Hematopoietic Stem Cells": Tables Online Repository

### Sheet: Online Repository FIG 5 Table 1
Colony type	% of CD15+ cells	% of CD14+ cells	% of CD235a+ cells
CFU-GEMM	≥15	≥15	≥20
CFU-GM	≥30	≥30
CFU-M		≥50
BFU-E			≥50
CFU-G	≥50

### Sheet: Online Repository FIG 9 Table 2
Flow marker	Clone	Cat. #	Antibody type
PE anti-human CD33	WM53	303404	Mouse anti-human
APC anti-human CD19	HIB19	982406	Mouse anti-human
Alexa Fluor 700 anti-human HLA-A, B, C	W6/32	311438	Mouse anti-human
Pacific Blue anti-human CD45	HI30	982306	Mouse anti-human
PE/Cyanine7 anti-mouse CD45.1	A20	110730	Mouse (A. SW)
PE/Cyanine5 anti-mouse TER-119	TER-119	116210	Rat anti-mouse
FITC anti-human Lineage Coctail	RPA-2.10, OKT3, 61D3, CB16, HIB19, TULY56, HIR2	22-7778-72	Mouse anti-human
FITC anti-human CD10	HI10a	312208	Mouse anti-human
APC anti-human CD34	561	343608	Mouse anti-human
PE/Cyanine7 anti-human CD38	HIT2	303516	Mouse anti-human
Brilliant Violet 421 anti-human CD90 (Thy-1)	5E10	328122	Mouse anti-human
PE/Cyanine5 anti-human CD45RA	HI100	304110	Mouse anti-human
Brilliant Violet 711 anti-mouse CD45.1	A20	110739	Mouse anti-human
PE, anti-human CD45	HI30	304039	Mouse anti-human
